# A Bayesian approach to incorporate structural data into the mapping of genotype to antigenic phenotype of influenza A(H3N2) viruses

**DOI:** 10.1101/2022.03.26.485931

**Authors:** William T. Harvey, Vinny Davies, Rodney S. Daniels, Lynne Whittaker, Victoria Gregory, Alan J. Hay, Dirk Husmeier, John W. McCauley, Richard Reeve

**Author notes:** RIP 28^th^ September 2019.

## Abstract

Surface antigens of pathogens are commonly targeted by vaccine-elicited antibodies but antigenic variability, notably in RNA viruses such as influenza, HIV and SARS-CoV-2, pose challenges for control by vaccination. For example, influenza A(H3N2) entered the human population in 1968 causing a pandemic and has since been monitored, along with other seasonal influenza viruses, for the emergence of antigenic drift variants through intensive global surveillance and laboratory characterisation. Statistical models of the relationship between genetic differences among viruses and their antigenic similarity provide useful information to inform vaccine development though accurate identification of causative mutations is complicated by highly correlated genetic signals that arise due to the evolutionary process. Here, using a sparse hierarchical Bayesian analogue of an experimentally validated model for integrating genetic and antigenic data, we identify the genetic changes in influenza A(H3N2) virus that underpin antigenic drift. We show that incorporating protein structural data into variable selection helps resolve ambiguities arising due to correlated signals, with the proportion of variables representing haemagglutinin positions decisively included, or excluded, increased from 59.8% to 72.4%. The accuracy of variable selection judged by proximity to experimentally determined antigenic sites was improved simultaneously. Structure-guided variable selection thus improves confidence in the identification of genetic explanations of antigenic variation and we also show that prioritising the identification of causative mutations is not detrimental to the predictive capability of the analysis. Indeed, incorporating structural information into variable selection resulted in a model that could more accurately predict antigenic assay titres for phenotypically-uncharactrised virus from genetic sequence. Combined, these analyses have the potential to inform choices of reference viruses, the targeting of laboratory assays, and predictions of the evolutionary success of different genotypes, and can therefore be used to inform vaccine selection processes.
