## Supplemental Table 2 for "A Bayesian approach to incorporate structural data into the mapping of genotype to antigenic phenotype of influenza A(H3N2) viruses"

position	epitope.score	rbs.dist	rbs.dist.rescale	antigenic.site.dist	inclusion.probability
1	NA	108.436637302501	0.0448726665941375	71.6483649330135	0.1
2	NA	108.862434439254	0.0411614438705074	71.6842892846052	0
3	NA	111.958807450869	0.0141736393747494	74.8173866593253	0.00333333333333333
4	NA	112.437658715788	0.01	75.6869034497366	0.226666666666667
5	NA	110.629591720786	0.025759005259803	73.779437620978	0
6	NA	112.045067886526	0.0134217985065824	75.292840626597	0
7	NA	108.788217313065	0.0418083159638597	72.3374707670088	0.0166666666666667
8	0.775359355638166	104.075270693927	0.0828860806514944	68.7772834150172	0.00333333333333333
9	0.696956319702602	103.035876353072	0.0919453804063274	67.7497422654134	0.0366666666666667
10	0.562388475836431	99.7766804409775	0.120352339696774	64.690670160587	0
11	0.419168215613383	96.1321252607595	0.152118067633548	60.9632370614214	NA
12	0.466528810408922	92.8321623358769	0.180880349802368	58.1944475664958	0.03
13	0.320803903345725	89.6680581821714	0.208458494936726	54.8584517572605	NA
14	0.394349442379182	86.4417303357278	0.236578978106042	52.2596667474585	0.22
15	0.327862453531598	83.1827114589102	0.26498439436746	49.0902530509838	NA
16	0.352225836431227	79.9669449399928	0.293012825629134	46.1983053898323	NA
17	0.356096654275093	76.2792661037382	0.325154416807804	42.5086354760777	NA
18	0.477458178438662	74.1524816072096	0.343691345007868	40.2110869548334	NA
19	0.561705390334572	72.2737241007087	0.360066484595441	39.4022869238099	0.143333333333333
20	0.691947026022305	69.8736640905081	0.380985266050522	37.1364196567495	NA
21	0.857936802973978	69.7122945387059	0.38239175354388	37.8744948988603	0.00666666666666667
22	0.842453531598513	65.9195840317247	0.415448794568158	34.3168605275341	0.04
23	0.638438661710037	64.9976534383015	0.423484287230261	34.0312697065241	NA
24	0.63707249070632	61.7604103864085	0.451699906686322	31.5584065475632	NA
25	0.673731412639405	61.304682698314	0.455672002329664	32.4895100139977	0
26	0.391161710037175	59.8917496219659	0.467987043665781	31.8953098861205	NA
27	0.465618029739777	59.639569924655	0.470185027029961	33.2945264903499	0.0333333333333333
28	0.384330855018587	61.82164478991	0.451166191237985	34.6477163291342	0.08
29	0.389340148698885	62.0014980067815	0.449598601210344	33.0259305760647	0.0633333333333333
30	0.501593866171004	64.2032124434209	0.430408588072836	33.2640207822575	0.0466666666666667
31	0.602235130111524	64.1007312567683	0.431301808049726	32.7104974495289	0.0533333333333333
32	0.685343866171004	61.411103892871	0.454744441476326	30.6596035878783	0.0533333333333333
33	0.727467472118959	62.4842474072521	0.445390985916104	33.5918595309763	0.00333333333333333
34	0.543489776951673	64.9092369746457	0.424254919911271	36.8118043962889	0.03
35	0.634795539033457	65.3905097682368	0.420060174635478	36.1773184872948	NA
36	0.432374535315985	65.3119946416723	0.42074450784654	34.9175401962196	NA
37	0.508652416356877	66.0141631131275	0.414624448874434	33.9311430968313	NA
38	0.588118029739777	62.4820274136631	0.445410335249255	30.1715711630869	NA
39	0.461974907063197	59.1005721559715	0.47488289978312	27.7099297174615	NA
40	0.563754646840149	55.6189092497555	0.505228868269678	24.0154473829181	0.0966666666666667
41	0.594265799256506	52.1755696627184	0.535240812967193	22.3329838779444	NA
42	0.453550185873606	50.241556393162	0.552097558525691	21.509697796799	NA
43	0.541895910780669	47.0175099435214	0.580198157175066	19.3147924284217	0.16
44	0.577188661710037	44.5875904835965	0.601377191832358	15.6069193538457	NA
45	0.725645910780669	43.237169179517	0.613147384249324	14.6554947462814	0
46	0.804200743494424	41.6768252472949	0.626747249908594	11.3873740322983	0.01
47	0.599958178438662	38.9016234651775	0.650935744915856	7.68141905176447	0
48	0.675780669144981	38.7825005299231	0.651974013391762	5.63719939313209	0.00333333333333333
49	0.751603159851301	35.3053238084029	0.682280880557179	3.82276263292421	0.00333333333333333
50	0.616352230483271	33.7300386328888	0.69601097321151	0	0
51	0.440343866171004	32.2301246990983	0.709084134569576	3.80108631708605	0.12
52	0.524135687732342	34.4746599690824	0.689520897574892	3.80831971130113	NA
53	0.617263011152416	32.825790236136	0.703892348890612	0	0.333333333333333
54	0.699005576208178	35.7286986240725	0.678590770641203	0	0
55	0.696956319702602	36.6825118473328	0.670277390858386	3.03394961751864	0.03
56	0.514344795539033	33.2990431474035	0.69976750443601	5.05951037273091	0.0266666666666667
57	0.599958178438662	30.3859595649854	0.725157769080224	6.80653440615403	0.00666666666666667
58	0.441937732342007	27.9987395364036	0.745964638013023	5.92319216784045	0.00666666666666667
59	0.368164498141264	24.3929359060074	0.777392609727736	7.64170231938606	0.0433333333333333
60	0.462657992565056	23.0640525453776	0.788975078700245	5.42929670456722	0.0633333333333333
61	0.29621282527881	19.3165653901139	0.821637955658948	3.81883608649457	0.03
62	0.544628252788104	19.4894426671986	0.820131167510938	0	0
63	0.510473977695167	16.0934602690278	0.849730349744177	0	0.0566666666666667
64	0.269117100371747	14.407132911561	0.864428279505368	3.80844355410572	NA
65	0.258415427509294	14.7481384823629	0.861456095068207	6.90852540956101	NA
66	0.114967472118959	16.0928935824305	0.849735288951126	9.94290379720954	NA
67	0.150487918215613	13.22976128777	0.87469018111817	11.6966035050559	0.0266666666666667
68	0.172118959107807	10.7651696007356	0.896171416861427	9.40818120004385	NA
69	0.159823420074349	13.6814814459642	0.87075301486901	8.60392267228671	NA
70	0.119976765799257	14.0641396772492	0.867417788300417	9.27027354085973	NA
71	0.131133828996282	10.7321081038836	0.896459578917494	11.8498353218225	NA
72	0.270027881040892	10.9960051275612	0.894159468027976	9.4297016720365	NA
73	0.302815985130111	8.65567387402446	0.91455765716373	9.46945538166684	NA
74	0.451728624535316	10.6560322220406	0.897122651815469	8.18994526937489	NA
75	0.464707249070632	12.5902535518237	0.880264092816309	7.49600985335846	0.00666666666666667
76	0.282778810408922	13.7922179422174	0.869787842100672	5.38678393007288	NA
77	0.529372676579926	15.2902753387564	0.856730862211762	3.81616138677643	NA
78	0.620450743494424	18.6821872831811	0.827167157813233	0	0
79	0.382053903345725	18.590370874261	0.827967424216585	3.8312725448981	0.0166666666666667
80	0.528917286245353	18.7814007038948	0.826302419491483	3.79431029077299	0.26
81	0.646407992565056	21.5050857623952	0.802562941207988	0	NA
82	0.508424721189591	22.9388186873064	0.790066609618903	3.78227042905165	0.00666666666666667
83	0.602690520446097	25.1872789803199	0.770469162355055	0	0.00333333333333333
84	0.441482342007435	26.3493004980381	0.760341051361189	3.81038020349907	NA
85	0.516621747211896	28.9222567411292	0.737915316540412	7.22357944513164	0.166666666666667
86	0.341296468401487	26.9959198875691	0.754705154909964	8.92756141989861	NA
87	0.245436802973978	23.3417517615751	0.786554668714997	8.710516258181	0.0466666666666667
88	0.328317843866171	23.2866565034654	0.787034875734284	8.05070855124856	0.163333333333333
89	0.313289962825279	20.282175190552	0.8132217576054	6.72359439264302	NA
90	0.488615241635688	20.5671621365449	0.810737828197202	3.79333738166943	NA
91	0.640943308550186	20.1449136139571	0.814418121409123	0	0.00666666666666667
92	0.676008364312268	18.5799621191505	0.828058146312054	0	0
93	0.446719330855019	15.5465207971159	0.854497441914145	3.78838702423075	0.343333333333333
94	0.548271375464684	12.1329715922801	0.884249735397906	5.98919230113074	0.56
95	0.394349442379182	8.45958754519368	0.91626673403752	8.15705927379211	0.08
96	0.496129182156134	7.05234947216524	0.928532138060685	9.87605824010299	0.00333333333333333
97	0.405961895910781	3.81036693822938	0.956789066562621	8.41249843739814	NA
98	0.450362453531599	0	0.99	7.61589997236608	NA
99	0.56853624535316	3.80657867115679	0.956822084874933	7.16828895768904	NA
100	0.438522304832714	6.24208271004593	0.935594375356857	9.87136439823834	NA
101	0.532788104089219	9.98603449388348	0.902962312486932	9.96624640193344	NA
102	0.464707249070632	12.1749623756653	0.883883746207207	12.7129272338312	NA
103	0.61339219330855	13.6308801146921	0.871194053087104	11.3996209824273	0
104	0.572862453531598	17.1492323535985	0.840528302541338	14.2652461138734	0.206666666666667
105	0.471765799256506	16.280774238936	0.848097732233223	15.6680443027461	0.0266666666666667
106	0.493169144981413	19.6127929853138	0.819056053415415	16.249605769548	0.00333333333333333
107	0.462885687732342	21.0006572761024	0.806959510135278	14.1579360493982	0.07
108	0.316933085501859	18.5030480836355	0.828728524507985	11.9336470051947	NA
109	0.277997211895911	18.5444422534145	0.82836773536628	12.8789164121897	NA
110	0.369986059479554	22.3344342997796	0.795334388284354	12.1574302776855	NA
111	0.374312267657993	22.9547463205809	0.789927785306948	8.698265555652	NA
112	0.243387546468401	20.9509405567965	0.807392838127663	7.62611550661662	0.0566666666666667
113	0.270255576208178	22.6108285199119	0.792925352567821	9.7989547251332	NA
114	0.448768587360595	25.9690739123511	0.763655083850207	7.02199618573042	0.37
115	0.438066914498141	25.5958759380516	0.766907855377032	5.25613191672857	0.0166666666666667
116	0.466301115241636	25.1903697831857	0.770442223099621	5.54036706814167	NA
117	0.477002788104089	23.6281898386709	0.784058091333717	4.31406402615567	0.0233333333333333
118	0.332871747211896	20.4377977726481	0.811865360360953	4.51369512293524	NA
119	0.589484200743494	21.177383360605	0.805419176008876	3.97236376991113	NA
120	0.530738847583643	17.9282972060509	0.833738019249037	3.79273423309182	NA
121	0.711301115241636	18.0136071908885	0.832994462454136	0	0.666666666666667
122	0.761849442379182	15.3085264524356	0.856571786581676	0	0.136666666666667
123	0.66371282527881	15.3499917679575	0.856210377337873	3.78564052417759	NA
124	0.831524163568773	14.8736527410873	0.860362120193998	0	0
125	0.584474907063197	12.9089747733528	0.877486137452724	3.7835701747452	NA
126	0.740901486988848	13.6907102398579	0.870672577245894	0	0.726666666666667
127	0.567625464684015	10.8967285673879	0.895024756669532	3.81405638733587	NA
128	0.745910780669145	13.6287885730949	0.871212282840273	5.73921292318426	0
129	0.663940520446097	11.6119525483741	0.888790906646576	6.13474321186653	0.42
130	0.495673791821561	9.05419144390121	0.911084201535608	3.79227346904634	0.03
131	0.626370817843866	8.32657135494356	0.917426095304323	0	0.973333333333333
132	0.630013940520446	6.12974373772206	0.936573515212087	3.78494372162274	NA
133	0.679879182156134	5.44463301088811	0.942544899888412	0	0
134	0.527095724907063	3.80357435533357	0.956848270314406	3.79668465960798	NA
135	0.626598513011153	0	0.99	0	1
136	0.586979553903346	0	0.99	3.78637529055722	NA
137	0.785985130111524	0	0.99	0	0.333333333333333
138	0.655971189591078	3.83506251387059	0.956573821382271	3.83506251387059	0.726666666666667
139	0.497950743494424	5.32741617173482	0.943566554943152	5.23811237448207	NA
140	0.693540892193309	5.77305608329712	0.939682383764927	4.58401850626582	0
141	0.625232342007435	9.18332213093299	0.909958706085627	3.81488458623032	NA
142	0.839948884758364	11.2811632516345	0.891674046641729	0	0
143	0.870460037174721	9.27165043124976	0.909188841831079	0	0.08
144	0.79532063197026	7.55789083786578	0.924125869342133	0	0.333333333333333
145	0.73407063197026	4.60578427555674	0.949856255976879	0	1
146	0.581970260223048	4.28780032799348	0.952627785304075	0	0.0233333333333333
147	0.441026951672862	5.08275313459287	0.945699023540753	3.79666652518489	NA
148	0.266157063197026	7.98172552531517	0.920431751210856	7.20598533183951	NA
149	0.423722118959108	10.2726063953615	0.900464568700231	8.37657246139104	NA
150	0.330139405204461	10.0888080302904	0.902066544406832	8.69102580185689	NA
151	0.311013011152416	6.55216390820053	0.932891725927277	8.49179113773973	NA
152	0.439660780669145	3.80620087932027	0.956825377686292	5.39469556080095	NA
153	0.431008364312268	0	0.99	5.44463301088811	NA
154	0.411881970260223	3.81121508634362	0.956781674153695	3.82484136110362	NA
155	0.520720260223048	5.33304500049213	0.943517494403782	0	0.0166666666666667
156	0.571040892193309	5.07710656394698	0.945748238717378	0	0
157	0.672592936802974	8.75759856006046	0.913669287613385	0	1
158	0.807843866171004	10.2573781556363	0.900597297139272	0	0.666666666666667
159	0.762077137546468	8.04782976879797	0.919855590524542	0	0.666666666666667
160	0.682611524163569	7.52963482009819	0.924372147126005	0	0.87
161	0.492030669144981	6.00440014062952	0.937666002609581	3.80246111767566	0.0733333333333333
162	0.620450743494424	9.41897777486524	0.907904745395843	3.77749684031004	0.00333333333333333
163	0.637755576208178	10.8498532285797	0.895433319357129	0	0.143333333333333
164	0.448085501858736	12.0781543989803	0.884727518820715	0	0.0233333333333333
165	0.693540892193309	14.4865895441704	0.863735740183165	3.7895406751183	0.0466666666666667
166	0.594721189591078	15.1991423666387	0.857525171820264	5.61305701246128	0.0466666666666667
167	0.713350371747212	16.0191471070746	0.850378058879585	4.54426412410434	0.0666666666666667
168	0.635478624535316	17.9549427970418	0.833505777849942	5.69039341338044	0.0933333333333333
169	0.819228624535316	16.7728452052442	0.843808870721077	4.15039303716527	0.0566666666666667
170	0.706064126394052	18.8314526037635	0.825866170085087	5.48240219551558	NA
171	0.89846654275093	19.835275384551	0.817116909949225	3.79919920202954	0.0466666666666667
172	0.838127323420074	23.0204608195163	0.789355021611117	0	0.14
173	0.947648698884758	24.1198346526194	0.779772944140397	0	0.666666666666667
174	0.805566914498141	25.0532536221966	0.771637319469504	0	0.02
175	0.681473048327138	23.6045216048346	0.784264382263505	3.81729743457072	NA
176	0.558289962825279	20.777012279785	0.80890878672903	6.32802703789474	NA
177	0.405961895910781	18.6575438319901	0.827381948679951	6.29330844831306	NA
178	0.353364312267658	15.0744029461169	0.85861239325041	9.9467170140233	0.176666666666667
179	0.27868029739777	12.8213914681745	0.878249508373597	12.0037537572832	NA
180	0.30896375464684	9.99196425787694	0.902910629013797	11.3089005987697	NA
181	0.354730483271375	6.6779750058343	0.931795163822647	9.28912275164691	NA
182	0.479279739776952	3.8160174321063	0.956739817191346	7.50995868119551	0.03
183	0.492486059479554	0	0.99	8.95526534146573	0.55
184	0.575139405204461	3.80638063529914	0.956823810943785	5.43645937274126	NA
185	0.687620817843866	4.77788508807376	0.948356235448232	3.81118998691559	NA
186	0.786668215613383	4.51977128254143	0.950605940149582	0	0
187	0.852699814126394	5.25720798041404	0.944178485396705	3.81211225075558	NA
188	0.830613382899628	5.44550721954689	0.942537280337316	0	0.01
189	0.87842936802974	3.81523261016308	0.956746657653102	0	1
190	0.741812267657993	0	0.99	0	0
191	0.663029739776952	3.80405485394352	0.956844082316869	3.79828087645877	0.04
192	0.767541821561338	5.35826107860928	0.943297712554559	0	0.12
193	0.744316914498141	3.81050053704322	0.956787902123241	0	0
194	0.548043680297398	0	0.99	3.81050053704322	0.566666666666667
195	0.492030669144981	0	0.99	3.85261337705958	0.0133333333333333
196	0.630924721189591	3.85261337705958	0.956420849094146	0	0.0133333333333333
197	0.632063197026022	5.5745055323451	0.941412938653346	0	0.0133333333333333
198	0.758661710037175	7.76933762523211	0.922282911617953	0	0.00666666666666667
199	0.60974907063197	8.17322752114962	0.918762631113005	0	0.00333333333333333
200	0.565803903345725	9.58268292723293	0.906477900945748	3.78636755541724	0.0866666666666667
201	0.617490706319703	10.7469325477324	0.89633036993949	5.74943249830222	0.0133333333333333
202	0.496812267657993	10.2729512896943	0.900461562621574	5.31432532103078	0.00666666666666667
203	0.587434944237918	12.3895877722312	0.882013083912768	6.38048835866265	NA
204	0.562388475836431	13.2680960248752	0.874356057811155	3.77823547944593	0.05
205	0.604056691449814	11.0672117485685	0.893538835320179	0	NA
206	0.689670074349442	11.7936853898877	0.887206933921445	3.76925283852533	NA
207	0.740446096654275	10.1381458355301	0.901636519007094	0	0.0466666666666667
208	0.711073420074349	12.123667443988	0.884330829805513	3.81704174364072	0.0233333333333333
209	0.68557156133829	11.9256803640721	0.886056473513624	5.55531658588367	0.04
210	0.622727695167286	10.7935332381686	0.8959242010709	4.15434590564031	NA
211	0.634795539033457	13.4210462723132	0.873022952477931	6.28227647856203	NA
212	0.640943308550186	13.3008128206946	0.874070900148951	3.77704091582763	0.103333333333333
213	0.599047397769517	10.3020599859981	0.900207852941886	0	0
214	0.688303903345725	9.5383510720582	0.906864294780051	3.81076446273215	0
215	0.565120817843866	6.51052400649206	0.933254656853982	6.3785121120438	NA
216	0.644358736059479	8.37843414319803	0.916974062301592	3.79803101914629	0.00333333333333333
217	0.701737918215613	8.13772983275708	0.919072026870815	0	0.13
218	0.674414498141264	7.35786516406884	0.925869281314242	3.7975162799008	0.196666666666667
219	0.792815985130112	6.41009308340853	0.93413000685456	4.47039819639481	0
220	0.699916356877323	6.32130815743142	0.934903851031426	4.82193366905353	0
221	0.757067843866171	7.85419230775805	0.92154332321114	5.35712787081036	0.06
222	0.869093866171004	4.84103296226436	0.947805842302256	4.46113074249825	0.153333333333333
223	0.722458178438662	5.12596373013161	0.945322402539287	5.15539630375616	1
224	0.757978624535316	3.80661592626325	0.956821760161623	5.59975386526084	NA
225	0.87842936802974	0	0.99	3.83118670150433	0.63
226	0.75592936802974	0	0.99	0	0
227	0.824693308550186	3.80934320251674	0.956797989382696	0	0.00333333333333333
228	0.711301115241636	0	0.99	3.81461820756812	NA
229	0.636161710037175	3.82920968351864	0.956624834306325	6.78958257576943	0
230	0.487932156133829	4.43543164308463	0.95134103947139	10.42624171624	0.03
231	0.553736059479554	6.65604770635447	0.931986280871291	9.45514940429871	0.0266666666666667
232	0.388884758364312	9.09618698833064	0.910718170847929	10.4361572325231	NA
233	0.434196096654275	11.4682061176892	0.890043792055968	9.33648929152877	0.06
234	0.374767657992565	14.7181482213026	0.861717488414305	10.8291642809247	NA
235	0.459014869888476	17.2721398329555	0.839457048202307	8.22189842145121	NA
236	0.569219330855019	20.2178757181291	0.813782188013629	8.77588139228803	0.0866666666666667
237	0.594265799256506	18.7959010004595	0.826176035762084	6.74405250431727	NA
238	0.786440520446097	19.1608485673001	0.822995174299931	6.91848150947076	0.0166666666666667
239	0.868638475836431	19.2455976524909	0.822256506273261	5.5036908964072	NA
240	0.915771375464684	15.9024363147711	0.851395303259838	6.8111428466958	NA
241	0.750236988847584	14.3779077925986	0.86468300391808	3.82281668601264	NA
242	0.749326208178439	14.1706584903227	0.866489376609848	0	0.0466666666666667
243	0.594493494423792	15.093289793094	0.858447776606406	3.79019361298351	0.0566666666666667
244	0.608610594795539	12.9084421227697	0.877490780003782	0	NA
245	0.50546468401487	14.0275897370095	0.867736355423248	3.81293041367452	NA
246	0.579921003717472	13.291853302695	0.874148990779261	5.30914492515175	0
247	0.420306691449814	10.767621019965	0.896150050436047	3.80710581008422	0.00333333333333333
248	0.531649628252788	7.90399236321116	0.921109268865812	0	0
249	0.436473048327138	5.3669323781639	0.943222134019213	3.81444483431046	NA
250	0.406189591078067	4.88649174721008	0.947409626214554	7.15506502117754	NA
251	0.331277881040892	6.38895035434078	0.93431428563378	7.9006376168915	NA
252	0.315111524163569	4.78603623449873	0.948285190536877	9.35634852863354	0.0433333333333333
253	0.363382899628253	6.28253121867353	0.935241828541957	9.79449998897944	NA
254	0.374539962825279	8.99117252808783	0.911633470687977	8.97009618600859	NA
255	0.529600371747212	10.0130412575364	0.902726923128222	5.64316965966839	NA
256	0.592671933085502	13.5787490648244	0.87164842424223	4.24113004117294	NA
257	0.507741635687732	16.108952426281	0.849595321015533	5.4642324379027	0.0533333333333333
258	0.38478624535316	18.3040843959028	0.830462680272211	6.18719573847386	NA
259	0.567170074349442	21.9794545114701	0.798428371176888	3.74863432205657	0.11
260	0.503415427509294	23.8822600472464	0.781843630384888	0	0.00333333333333333
261	0.634795539033457	27.4972185259357	0.750335865552551	3.77474457348692	0.0133333333333333
262	0.720408921933085	30.5000353265469	0.724163491472463	0	0
263	0.681473048327138	31.8212770020962	0.712647626976287	3.76689577593861	0.00666666666666667
264	0.659386617100372	31.9646017836769	0.711398416635612	7.19594421129705	0.386666666666667
265	0.446263940520446	28.4323432784875	0.742185373377886	8.21311598801222	0.09
266	0.39935873605948	26.6006699725523	0.758150129851106	10.8550389637569	NA
267	0.281640334572491	24.113294411985	0.779829948491918	11.7891653749391	0.0166666666666667
268	0.344711895910781	25.1156003330105	0.771093909216253	10.8866458543079	0.163333333333333
269	0.496129182156134	23.6904158808604	0.783515732821079	7.33041999134261	0.06
270	0.481101301115242	25.7190958782883	0.765833877647407	7.23377797567461	NA
271	0.668266728624535	25.8528488030776	0.764668095045824	6.63927636451381	0.00666666666666667
272	0.509335501858736	29.0968230350367	0.736393807021419	5.37420975840739	0.0133333333333333
273	0.660297397769517	29.4892490874315	0.732973444700296	5.08597316977316	0
274	0.56489312267658	30.1499597151001	0.727214729848789	3.80265397508241	0.0333333333333333
275	0.640260223048327	33.7114700837152	0.696172815590637	0	0
276	0.786440520446097	35.969281941838	0.676493860637001	0	0.0166666666666667
277	0.673048327137547	38.3129390871537	0.656066683224716	3.77400892345984	NA
278	0.737258364312268	39.1422225017627	0.648838697907349	0	0.0633333333333333
279	0.540757434944238	38.8717997779238	0.651195686414482	3.80830189155557	NA
280	0.630697026022305	38.5267992581003	0.65420269059163	6.93628919669241	0
281	0.529372676579926	37.1761079837014	0.665975236053972	9.43922255716177	NA
282	0.432602230483271	33.770045169583	0.695662278597906	9.06389003530685	0.0366666666666667
283	0.515027881040892	32.814156850408	0.703993744794294	9.31106177497729	NA
284	0.572407063197026	29.9609839515081	0.728861831455451	9.00800655546634	NA
285	0.610204460966543	32.6987521820465	0.704999605075324	7.27627180818097	0.0366666666666667
286	0.548271375464684	33.5237916504051	0.697808609743101	4.33570323192772	NA
287	0.475408921933085	35.859934339884	0.677446927884566	6.04199810416653	NA
288	0.505692379182156	39.1984364527244	0.648348740427162	8.96028861674862	0.106666666666667
289	0.642309479553903	42.5098463993944	0.619486686691771	9.9377940834969	0.116666666666667
290	0.609065985130112	43.4560582698478	0.611239559851571	11.7697936375469	NA
291	0.771412639405205	47.24314610708	0.578231525685111	13.9107308477365	0.00333333333333333
292	0.582197955390335	47.5548312605373	0.575514896275739	16.9076490505794	0.106666666666667
293	0.500227695167286	47.1859480017519	0.578730060996694	19.0252611466068	NA
294	0.483150557620818	45.1725572743658	0.596278655794686	19.6442985358607	NA
295	0.54121282527881	42.5656682749156	0.619000146517994	16.6437343912034	NA
296	0.651189591078067	41.3080213417708	0.629961722991204	16.6913116883098	0.45
297	0.577188661710037	38.399867467095	0.65530902059357	13.1274774061759	0.0466666666666667
298	0.611798327137546	35.4948897261009	0.680628635202144	13.8951460399185	NA
299	0.656426579925651	35.2099810417023	0.683111882486904	16.8558114180208	0.05
300	0.614302973977695	32.1209440086301	0.710035747026478	14.9945967604739	0.0466666666666667
301	0.538252788104089	33.4919464452652	0.698086170672361	13.7404127145115	0.213333333333333
302	0.494307620817844	32.9273757396965	0.703006935634712	12.6744966781558	NA
303	0.581970260223048	35.8772475901974	0.677296026616246	11.2696344165023	NA
304	0.712894981412639	39.646760219491	0.644441176925313	12.483404165796	0.00333333333333333
305	0.573317843866171	39.7192055559185	0.643809747646992	13.7151854498494	NA
306	0.541440520446097	42.3672120841398	0.620729878968683	16.3650895620552	0.06
307	0.528689591078067	42.029185774727	0.623676096339342	19.6639526125677	0.0666666666666667
308	0.558745353159851	40.5606789275889	0.636475515383036	18.9052592310124	NA
309	0.506603159851301	43.203818229626	0.613438069161003	21.4669618496562	0.126666666666667
310	0.668266728624535	43.6200442921723	0.609810267355502	21.9048336497263	0.0966666666666667
311	0.580376394052045	46.6751501194849	0.583182145203524	23.1127385711189	0.04
312	0.73589219330855	46.2858565240337	0.58657520521473	20.6727483897148	0
313	0.620450743494424	49.614314370583	0.557564562989749	22.454735653981	0.09
314	0.375223048327137	51.893284328077	0.537701195290235	24.87529955962	NA
315	0.434196096654275	54.9854543152509	0.510750024107542	26.4806802815598	NA
316	0.364976765799257	56.8426421188445	0.494562884777985	27.3413016707935	NA
317	0.323991635687732	60.5260078341082	0.462458886507417	29.9790788011874	0.0566666666666667
318	0.494763011152416	61.6654339257834	0.452527715913904	29.0815294169439	0.05
319	0.414614312267658	65.2338132799343	0.421425931983064	32.5368963368468	NA
320	0.347216542750929	68.1033329960154	0.396415367427751	36.1972640549888	NA
321	0.438294609665428	68.8978732636073	0.389490201330081	38.3217833731486	NA
322	0.538935873605948	69.6699158849178	0.382761123390128	38.7393267904566	NA
323	0.586068773234201	73.0881226763764	0.352968234656141	42.4865417077427	0.113333333333333
324	0.757523234200743	74.4383269927606	0.341199933491127	43.6121881885944	NA
325	0.734298327137546	77.8791664579315	0.3112097797083	46.440189051875	0.00666666666666667
326	0.828488228004957	79.8169522566532	0.294320153008162	48.8411267104546	0.07
327	0.904993804213135	80.069972236338	0.292114845792383	49.1972212290594	NA
328	NA	79.1555478940558	0.30008491441238	47.9908864732139	0.116666666666667
330	0.318299256505576	72.7225432584831	0.356154603294794	42.4681055478778	NA
331	0.284144981412639	73.8349104161849	0.346459276773425	43.0739891238637	NA
332	0.282323420074349	76.8613022875842	0.320081423767181	46.7485384183039	NA
333	0.365659851301115	78.1396496216842	0.308939423820485	46.5224706535962	NA
334	0.512523234200744	84.690313237956	0.251844226203701	52.5858528812945	NA
335	0.393666356877323	81.7792604465347	0.277216790593396	49.4685719648794	NA
336	0.48542750929368	80.7681665914606	0.286029424983776	49.1494774662509	NA
337	0.420078996282528	81.1624650529078	0.282592742855816	48.6312275825967	NA
338	0.444670074349442	81.210404355524	0.282174906722438	49.0683544463869	NA
339	0.492486059479554	81.1230852327631	0.282935975044947	49.8269108719716	NA
340	0.675097583643123	79.8999491826861	0.293596756697341	49.2307960924316	NA
341	0.590850371747212	78.4635768619256	0.306116093104937	47.0819044566496	NA
342	0.495446096654275	76.4594111834773	0.323584282920628	44.041140494626	NA
343	0.530966542750929	77.4981501895035	0.314530695025501	43.9884711505722	NA
344	0.723596654275093	75.278840111768	0.333874070732731	41.7465386058809	NA
345	0.74682156133829	77.5767659138519	0.31384548501009	42.9797513752677	NA
346	0.528234200743494	76.7107069755403	0.321394003622441	41.4843251098376	NA
347	0.768907992565056	74.0518436067801	0.344568499882378	38.2452064645919	NA
348	0.747732342007435	74.6875292594978	0.339027901236171	38.0204406554659	NA
349	0.576050185873606	74.1809189049209	0.343443487198703	38.0714670307763	NA
350	0.446263940520446	73.11827678883	0.352705413190967	38.1083215775022	NA
351	0.363610594795539	76.5158483328306	0.323092380056428	41.6732298291752	NA
352	0.413475836431227	79.985674734683	0.292849577843597	44.6171056308833	NA
353	0.360195167286245	83.5985567728805	0.261359911144086	48.230463147373	NA
354	0.425315985130111	85.6150170490389	0.243784562340085	50.4037843068273	NA
355	0.360422862453532	89.3963462344861	0.210826720242845	53.9875492593853	NA
356	0.540757434944238	92.5462303722261	0.18337251592872	57.2240339533869	NA
357	0.482239776951673	95.653428136343	0.15629036352877	59.8092592409318	NA
358	0.653466542750929	98.7063133886319	0.129681595777694	62.4862201078233	NA
359	0.710618029739777	96.6233265773677	0.147836785936881	59.98938014882	NA
360	0.760938661710037	93.998062613332	0.170718431767467	57.8955791973949	NA
361	0.698550185873606	90.6070645256081	0.200274171044906	54.9073949896776	NA
362	0.607699814126394	87.668010445399	0.225890793015712	51.5584977032438	NA
363	0.556468401486989	84.173270587106	0.256350739445086	48.1517302546521	NA
364	0.54485594795539	82.4232091210185	0.271604171936961	45.9109965221413	NA
365	0.551914498141264	79.0528556466028	0.300979973982753	42.7050564511943	NA
366	0.453094795539033	79.0455674808863	0.301043497205166	42.8714947257159	NA
367	0.713350371747212	76.5919676341541	0.322428928716823	39.9501138634469	NA
368	0.670088289962825	76.5354280838503	0.322921724101666	40.4897615576977	NA
369	0.466528810408922	75.5281785061755	0.331700851997031	40.4235176692959	NA
370	0.551459107806691	73.0220575682742	0.353544054240786	37.4943585060173	NA
371	0.725418215613383	71.3971520835211	0.367706634583047	35.456733553924	NA
372	0.600413568773234	71.397969490676	0.367699510110509	36.5950861248444	NA
373	0.4569656133829	69.4022417763938	0.385094155128334	35.2790224938609	NA
374	0.646180297397769	67.0169446761679	0.405884263931028	31.9717885296268	NA
375	0.700371747211896	66.3900221982967	0.411348483262264	31.4222707732025	NA
376	0.554419144981413	65.5101606864324	0.419017304291405	32.1101546569876	NA
377	0.51457249070632	63.1600573257629	0.439500666536414	29.8322576570211	NA
378	0.735209107806691	61.4559096631122	0.454353917026262	26.9761611531218	NA
379	0.632290892193308	61.2782811829636	0.455902116379876	27.9612945433063	NA
380	0.485199814126394	59.2008997545136	0.47400845035315	27.3986716380116	NA
381	0.629558550185874	57.0633176733761	0.492639489663652	24.1593375095655	NA
382	0.775966542750929	56.2841565781665	0.499430611802147	22.8889948639033	NA
383	0.596315055762082	55.1356604821063	0.509440836018787	24.0041877274917	NA
384	0.507741635687732	52.7970290711011	0.52982420942732	22.3224137872128	NA
385	0.720864312267658	51.4918123653753	0.541200401231922	19.0159032312956	NA
386	0.827881040892193	49.5086308902889	0.558485693969095	16.7680668227132	NA
387	0.787123605947955	48.3070630646848	0.568958488249422	17.8283600525926	NA
388	0.659842007434944	44.7494690145818	0.599966268106468	16.3797321802229	NA
389	0.74135687732342	42.6891615060811	0.617923786800756	17.4693725801233	NA
390	0.753652416356877	39.2688009503053	0.647735447617467	15.3368665727399	NA
391	0.635934014869889	36.2861493802787	0.673732062737449	14.6220849278017	NA
392	0.606561338289963	32.805158672448	0.704072172382537	11.8907920577288	NA
393	0.483150557620818	29.8902713005489	0.729478158749452	11.0179287504454	NA
394	0.532332713754647	30.9484591471031	0.720255055907685	13.9731890740707	NA
395	0.529828066914498	29.3400588519935	0.734273777990753	16.4943039471908	NA
396	0.579921003717472	27.2336165903995	0.752633404471238	15.6334031970908	NA
397	0.675325278810409	29.5502225352075	0.732442003726667	15.8540957178831	NA
398	0.765264869888476	27.4564758376571	0.750690976419934	13.125130230694	NA
399	0.691263940520446	24.9163659335163	0.772830424488221	12.9316590271872	NA
400	0.751147769516729	22.5150150655387	0.793760456983531	11.2775192313758	NA
401	0.677374535315985	22.4416042768542	0.794400301086766	11.7685827739972	NA
402	0.560794609665427	24.9948914649073	0.772146000589306	9.83889719994445	NA
403	0.563526951672862	24.2719779598026	0.778446872050828	12.6450104354708	NA
404	0.512067843866171	24.2951670298201	0.778244757484616	12.8051718047605	NA
405	0.546905204460966	25.3707852828892	0.768869732247989	15.8046620077924	NA
406	0.612481412639405	27.5345273935553	0.750010683663452	17.3876386845245	NA
407	0.628420074349442	28.8848253484505	0.738241566350699	14.3861868335979	NA
408	0.546905204460966	29.8079128140023	0.730195990459375	13.4269855528935	NA
409	0.602007434944238	31.7269668009265	0.713469629125762	17.095727302264	NA
410	0.647318773234201	31.7405936060135	0.71335085869655	17.2620471055475	NA
411	0.691947026022305	33.2585357195993	0.700120564786977	14.5669112029217	NA
412	0.612936802973978	35.1829167815861	0.683347772981395	16.3496016682445	NA
413	0.61157063197026	36.8352581132825	0.66894606341578	19.6964022473946	NA
414	0.684205390334573	36.2235965630776	0.67427726940181	18.9486560837649	NA
415	0.694907063197026	38.5751672084303	0.653781118390066	17.3986557977876	NA
416	0.549865241635688	40.5447252630373	0.636614566582067	20.462828227662	NA
417	0.539163568773234	40.9228622358069	0.633318747035958	22.8158122799632	NA
418	0.591533457249071	41.2510892060275	0.630457940127577	21.6999847507543	NA
419	0.571268587360595	44.267727189906	0.604165101429525	22.0407232389357	NA
420	0.396171003717472	45.9760168615044	0.58927574943405	25.4403011891566	NA
421	0.388201672862453	45.5213830885946	0.593238310577179	26.3394421939987	NA
422	0.48542750929368	46.6313579381092	0.583563835272834	25.5832251799042	NA
423	0.349721189591078	49.7427201252011	0.556445386007918	27.5610874118963	NA
424	0.243615241635688	50.3785109937184	0.550903870307009	29.5864083594811	NA
425	0.297806691449814	50.2075389403047	0.552394052637904	27.1123183837962	NA
426	0.366798327137546	52.4895535575773	0.532504147863383	29.4121803474426	NA
427	0.235418215613383	55.0745851667827	0.509973164863951	32.1709370575272	NA
428	0.17917750929368	54.9855367851619	0.510749305304664	30.1405376419958	NA
429	0.267523234200743	55.8402919216907	0.503299309961773	29.669339637374	NA
430	0.31260687732342	58.490422563924	0.480200927631049	33.4218327859804	NA
431	0.239289033457249	60.1555058464533	0.465688159973699	34.3840435362094	NA
432	0.244981412639405	59.9698241164284	0.467306550978126	31.9463761287797	NA
433	0.2980343866171	61.4115371763032	0.454740665003492	33.0950030386811	NA
434	0.369530669144981	64.191016477927	0.430514887388569	36.6927690249453	NA
435	0.349265799256506	64.9972066201424	0.423488181670975	36.1876886182639	NA
436	0.320348513011152	65.042354561314	0.423094674879269	34.5761337639554	NA
437	0.38842936802974	67.4594592993925	0.402027332581574	37.5228669918743	NA
438	0.430552973977695	69.623586092992	0.383164931123283	39.90664298251	NA
439	0.413931226765799	69.6258615966051	0.383145097968037	38.4165901024875	NA
440	0.346078066914498	70.6061616470048	0.374600860562488	38.4489707106383	NA
441	0.432829925650558	73.2501583780182	0.351555941040082	41.9701124487323	NA
442	0.452639405204461	74.4678240119082	0.340942839212441	42.9162754046532	NA
443	0.390023234200743	74.9413546734591	0.336815573902756	41.8909496053542	NA
444	0.347899628252788	77.0721754960308	0.318243465323026	44.0853791965731	NA
445	0.468805762081784	79.139210141306	0.300227313301486	46.9346417253965	NA
446	0.470399628252788	79.6137958443705	0.296090852312211	46.6781161637734	NA
447	0.394349442379182	80.8845175838958	0.285015316597949	46.8762926752265	NA
448	0.43875	83.3009356792121	0.26395395903806	49.8939155241959	NA
449	0.597908921933086	84.5627904124262	0.252955707627688	51.5830886514232	NA
450	0.583336431226766	85.0164933040294	0.249001259991109	51.0432459907552	NA
451	0.491347583643123	87.043261391854	0.231336068908744	52.5900273409789	NA
452	0.617490706319703	89.1045496545971	0.213370002018341	55.4554946539728	NA
453	0.682156133828996	89.9995840317676	0.205568935190328	56.2592931712128	NA
454	0.658703531598513	91.0826974900823	0.196128582186968	56.3472426555419	NA
455	0.563754646840149	93.4552524394439	0.175449533219472	58.8184739916073	NA
456	0.68375	95.3167573593968	0.159224766158419	61.2937174163011	NA
457	0.700599442379182	98.3821472704829	0.132507008538991	64.5412143704958	NA
458	0.593810408921933	98.312083527579	0.133117679988665	63.8088132321749	NA
459	0.517987918215613	95.8831380357377	0.1542882255976	61.8594289104109	NA
460	0.637300185873606	94.9427675235377	0.16248443950388	61.849581989697	NA
461	0.60974907063197	91.5599340083561	0.191969016848716	59.014039655496	NA
462	0.623638475836431	91.6211592012951	0.191435381679099	59.4207379249743	NA
463	0.642309479553903	88.6620284870789	0.217226990407472	56.2845558067328	NA
464	0.592444237918216	86.2813675334853	0.237976690829632	54.586985442705	NA
465	0.440799256505576	85.0215587874675	0.248957109536306	52.4266003908656	NA
466	0.471310408921933	88.2030325709879	0.221227571733219	54.8713584536621	NA
467	0.428276022304833	91.1933132826669	0.195164461464684	57.4595805301935	NA
468	0.519581784386617	94.6980033780319	0.164617789356015	60.7803385258928	NA
469	0.441026951672862	96.2604457029221	0.150999634230046	61.5657907947417	NA
470	0.569447026022305	100.04010352952	0.118056359597934	65.3652015614387	NA
471	0.553280669144981	101.181505863276	0.108107964195031	65.7103236650212	NA
472	0.632518587360595	100.988139153929	0.109793337025848	64.9399086633538	NA
473	0.417574349442379	97.5574193389974	0.139695288534209	61.2862016139037	NA
474	0.662118959107807	97.0226614001882	0.144356207180316	60.197855298827	NA
475	0.664623605947955	93.7988587822716	0.17245468060677	56.6900748381409	NA
476	0.73953531598513	94.2211936759957	0.16877363458912	56.8070753713578	NA
477	0.55760687732342	94.8870251340626	0.16297028688197	58.0443713849066	NA
478	0.458559479553903	91.7078926620942	0.190679417951697	55.184582424523	NA
479	0.66371282527881	89.8243252243971	0.207096480615809	52.7594194679195	NA
480	0.657109665427509	91.2819694681006	0.1943917393828	54.39438223053	NA
481	0.467667286245353	89.8969069566746	0.206463862519307	53.734935755458	NA
482	0.514800185873606	86.4527866018843	0.236482612342497	50.0851673129865	NA
483	0.742267657992565	86.475900258957	0.236281155071064	49.6392044942246	NA
484	0.757978624535316	87.832642420337	0.224455870434772	51.6036171938162	NA
485	0.82264405204461	91.193572727651	0.195162200157509	54.5924670980595	NA
486	0.61885687732342	93.4683214356025	0.175335624619972	57.1862263590778	NA
487	0.840631970260223	96.5966171940863	0.148069583345816	60.5059285517925	NA
488	0.705153345724907	97.7505838274374	0.138011678248889	62.2703395697374	NA
489	0.87842936802974	101.160836607631	0.108288116207831	65.5900419555356	NA
490	0.798280669144981	102.122493136336	0.099906374637482	65.9207952634156	NA
491	0.648229553903346	102.027576801331	0.10073365981371	66.1888964219562	NA
492	0.764809479553903	102.744464332462	0.0944853103858367	67.5910462058477	NA
493	0.872509293680297	106.470755442113	0.062007176910209	71.2536466477462	NA
494	0.749781598513011	105.788290249626	0.0679555032652386	70.376906125428	NA
495	0.650278810408922	102.896197460609	0.093162813392545	68.0345810344341	NA
496	0.781203531598513	104.709230652346	0.0773605230549866	70.4311396001562	NA
497	0.831296468401487	107.741631000604	0.0509303005189151	73.2790113752563	NA
498	0.718815055762082	105.621947415984	0.0694053375897133	71.2521619761887	NA
499	0.688303903345725	103.609544539451	0.0869453223379492	69.9542088424621	NA
500	0.792360594795539	106.434693290801	0.062321492493525	73.1959574318292	NA
501	0.850878252788104	108.977779959656	0.0401560991196014	75.5489278489031	NA
502	0.915088289962825	110.67785570204	0.0253383392465766	75.9517444699364	NA
503	NA	110.545870638564	0.0264887132732489	75.7335352237239	NA
504	NA	110.799177450307	0.0242809060461692	74.5486290128237	NA
