## Supplemental Table 4 for "A Bayesian approach to incorporate structural data into the mapping of genotype to antigenic phenotype of influenza A(H3N2) viruses"

position	epitope.score	rbs.dist	rbs.dist.rescale	antigenic.site.dist	structure.informed.probability	inclusion.probability
1	NA	108.436637302501	0.0448726665941375	71.6483649330135	8.85773808432434e-07	0
2	NA	108.862434439254	0.0411614438705074	71.6842892846052	5.5835408384892e-07	0
3	NA	111.958807450869	0.0141736393747494	74.8173866593253	6.09557260628792e-09	0
4	NA	112.437658715788	0.01	75.6869034497366	1.22587200690784e-09	0
5	NA	110.629591720786	0.025759005259803	73.779437620978	5.92912724027328e-08	0
6	NA	112.045067886526	0.0134217985065824	75.292840626597	4.59796215807641e-09	0
7	NA	108.788217313065	0.0418083159638597	72.3374707670088	5.32752667606941e-07	0
8	0.775359355638166	104.075270693927	0.0828860806514944	68.7772834150172	8.60618952457372e-06	0
9	0.696956319702602	103.035876353072	0.0919453804063274	67.7497422654134	1.05619512358779e-05	0
10	0.562388475836431	99.7766804409775	0.120352339696774	64.690670160587	2.08596999808898e-05	0
11	0.419168215613383	96.1321252607595	0.152118067633548	60.9632370614214	2.91569921062003e-05	NA
12	0.466528810408922	92.8321623358769	0.180880349802368	58.1944475664958	8.12890521889211e-05	0
13	0.320803903345725	89.6680581821714	0.208458494936726	54.8584517572605	6.21719790429724e-05	NA
14	0.394349442379182	86.4417303357278	0.236578978106042	52.2596667474585	0.000178836033016606	0
15	0.327862453531598	83.1827114589102	0.26498439436746	49.0902530509838	0.00018999664907127	NA
16	0.352225836431227	79.9669449399928	0.293012825629134	46.1983053898323	0.000352530905329019	NA
17	0.356096654275093	76.2792661037382	0.325154416807804	42.5086354760777	0.00057439293085242	NA
18	0.477458178438662	74.1524816072096	0.343691345007868	40.2110869548334	0.00148415435937084	NA
19	0.561705390334572	72.2737241007087	0.360066484595441	39.4022869238099	0.00269411474836846	0.00666666666666667
20	0.691947026022305	69.8736640905081	0.380985266050522	37.1364196567495	0.00570719351378213	NA
21	0.857936802973978	69.7122945387059	0.38239175354388	37.8744948988603	0.0097148218882969	0.01
22	0.842453531598513	65.9195840317247	0.415448794568158	34.3168605275341	0.0134367251755984	0.00666666666666667
23	0.638438661710037	64.9976534383015	0.423484287230261	34.0312697065241	0.00752428176975319	NA
24	0.63707249070632	61.7604103864085	0.451699906686322	31.5584065475632	0.00996705238790571	NA
25	0.673731412639405	61.304682698314	0.455672002329664	32.4895100139977	0.0118496074058367	0
26	0.391161710037175	59.8917496219659	0.467987043665781	31.8953098861205	0.00362177939508007	NA
27	0.465618029739777	59.639569924655	0.470185027029961	33.2945264903499	0.00561566600125262	0.0133333333333333
28	0.384330855018587	61.82164478991	0.451166191237985	34.6477163291342	0.00295132827720037	0.00333333333333333
29	0.389340148698885	62.0014980067815	0.449598601210344	33.0259305760647	0.00299773537326052	0.00666666666666667
30	0.501593866171004	64.2032124434209	0.430408588072836	33.2640207822575	0.00453441269229897	0.00333333333333333
31	0.602235130111524	64.1007312567683	0.431301808049726	32.7104974495289	0.0070946839514088	0.00333333333333333
32	0.685343866171004	61.411103892871	0.454744441476326	30.6596035878783	0.0122340928091297	0.00666666666666667
33	0.727467472118959	62.4842474072521	0.445390985916104	33.5918595309763	0.0128713724020399	0
34	0.543489776951673	64.9092369746457	0.424254919911271	36.8118043962889	0.00515583582676582	0.00333333333333333
35	0.634795539033457	65.3905097682368	0.420060174635478	36.1773184872948	0.00715907432878568	NA
36	0.432374535315985	65.3119946416723	0.42074450784654	34.9175401962196	0.00287150894396495	NA
37	0.508652416356877	66.0141631131275	0.414624448874434	33.9311430968313	0.00397241654314876	NA
38	0.588118029739777	62.4820274136631	0.445410335249255	30.1715711630869	0.00773173757395243	NA
39	0.461974907063197	59.1005721559715	0.47488289978312	27.7099297174615	0.00575950943925458	NA
40	0.563754646840149	55.6189092497555	0.505228868269678	24.0154473829181	0.0122215272141681	0.0133333333333333
41	0.594265799256506	52.1755696627184	0.535240812967193	22.3329838779444	0.0179161030624636	NA
42	0.453550185873606	50.241556393162	0.552097558525691	21.509697796799	0.0107553211038606	NA
43	0.541895910780669	47.0175099435214	0.580198157175066	19.3147924284217	0.0205420039870935	0.0666666666666667
44	0.577188661710037	44.5875904835965	0.601377191832358	15.6069193538457	0.028019168224305	NA
45	0.725645910780669	43.237169179517	0.613147384249324	14.6554947462814	0.0528654871397335	0
46	0.804200743494424	41.6768252472949	0.626747249908594	11.3873740322983	0.07455816734458	0.00666666666666667
47	0.599958178438662	38.9016234651775	0.650935744915856	7.68141905176447	0.0436906115259922	0.00333333333333333
48	0.675780669144981	38.7825005299231	0.651974013391762	5.63719939313209	0.0585313134378679	0
49	0.751603159851301	35.3053238084029	0.682280880557179	3.82276263292421	0.0924074631412514	0.00666666666666667
50	0.616352230483271	33.7300386328888	0.69601097321151	0	0.0627366980066825	0
51	0.440343866171004	32.2301246990983	0.709084134569576	3.80108631708605	0.0304248916449378	0.01
52	0.524135687732342	34.4746599690824	0.689520897574892	3.80831971130113	0.0408033567872547	NA
53	0.617263011152416	32.825790236136	0.703892348890612	0	0.0661856624904565	0.00666666666666667
54	0.699005576208178	35.7286986240725	0.678590770641203	0	0.075806198631353	0
55	0.696956319702602	36.6825118473328	0.670277390858386	3.03394961751864	0.0712667221372605	0.03
56	0.514344795539033	33.2990431474035	0.69976750443601	5.05951037273091	0.0416383731337171	0.03
57	0.599958178438662	30.3859595649854	0.725157769080224	6.80653440615403	0.0705546337941484	0
58	0.441937732342007	27.9987395364036	0.745964638013023	5.92319216784045	0.0384350778993532	0.0133333333333333
59	0.368164498141264	24.3929359060074	0.777392609727736	7.64170231938606	0.0297910099646461	0.00666666666666667
60	0.462657992565056	23.0640525453776	0.788975078700245	5.42929670456722	0.0550167135198805	0.05
61	0.29621282527881	19.3165653901139	0.821637955658948	3.81883608649457	0.0226123197659045	0.00333333333333333
62	0.544628252788104	19.4894426671986	0.820131167510938	0	0.0966066761733359	0.473333333333333
63	0.510473977695167	16.0934602690278	0.849730349744177	0	0.0968073533032963	0.0633333333333333
64	0.269117100371747	14.407132911561	0.864428279505368	3.80844355410572	0.0225065349451452	NA
65	0.258415427509294	14.7481384823629	0.861456095068207	6.90852540956101	0.0201100924643599	NA
66	0.114967472118959	16.0928935824305	0.849735288951126	9.94290379720954	0.00271399591475172	NA
67	0.150487918215613	13.22976128777	0.87469018111817	11.6966035050559	0.00588525980502108	0.00333333333333333
68	0.172118959107807	10.7651696007356	0.896171416861427	9.40818120004385	0.00904455749465345	NA
69	0.159823420074349	13.6814814459642	0.87075301486901	8.60392267228671	0.00666414243849677	NA
70	0.119976765799257	14.0641396772492	0.867417788300417	9.27027354085973	0.00329398258560322	NA
71	0.131133828996282	10.7321081038836	0.896459578917494	11.8498353218225	0.00471842859050379	NA
72	0.270027881040892	10.9960051275612	0.894159468027976	9.4297016720365	0.0263639055731271	NA
73	0.302815985130111	8.65567387402446	0.91455765716373	9.46945538166684	0.0383553859339783	NA
74	0.451728624535316	10.6560322220406	0.897122651815469	8.18994526937489	0.0918784019253806	NA
75	0.464707249070632	12.5902535518237	0.880264092816309	7.49600985335846	0.0903946783124839	0
76	0.282778810408922	13.7922179422174	0.869787842100672	5.38678393007288	0.0260488363865698	NA
77	0.529372676579926	15.2902753387564	0.856730862211762	3.81616138677643	0.109541691401735	NA
78	0.620450743494424	18.6821872831811	0.827167157813233	0	0.137152661578463	0.00333333333333333
79	0.382053903345725	18.590370874261	0.827967424216585	3.8312725448981	0.0430665706447056	0.00333333333333333
80	0.528917286245353	18.7814007038948	0.826302419491483	3.79431029077299	0.093105641347032	0.0366666666666667
81	0.646407992565056	21.5050857623952	0.802562941207988	0	0.132335599043109	NA
82	0.508424721189591	22.9388186873064	0.790066609618903	3.78227042905165	0.0694045382665281	0.0266666666666667
83	0.602690520446097	25.1872789803199	0.770469162355055	0	0.0933445473354364	0.03
84	0.441482342007435	26.3493004980381	0.760341051361189	3.81038020349907	0.0417301205860384	NA
85	0.516621747211896	28.9222567411292	0.737915316540412	7.22357944513164	0.0532612669998835	0.0866666666666667
86	0.341296468401487	26.9959198875691	0.754705154909964	8.92756141989861	0.0217812376943487	NA
87	0.245436802973978	23.3417517615751	0.786554668714997	8.710516258181	0.0118691137850006	0.01
88	0.328317843866171	23.2866565034654	0.787034875734284	8.05070855124856	0.0239091424932853	0.03
89	0.313289962825279	20.282175190552	0.8132217576054	6.72359439264302	0.0247096489279843	NA
90	0.488615241635688	20.5671621365449	0.810737828197202	3.79333738166943	0.0707600180185691	NA
91	0.640943308550186	20.1449136139571	0.814418121409123	0	0.138388898819884	0.0233333333333333
92	0.676008364312268	18.5799621191505	0.828058146312054	0	0.169271425071915	0.00666666666666667
93	0.446719330855019	15.5465207971159	0.854497441914145	3.78838702423075	0.0720722847142817	0.13
94	0.548271375464684	12.1329715922801	0.884249735397906	5.98919230113074	0.137103678224353	0.583333333333333
95	0.394349442379182	8.45958754519368	0.91626673403752	8.15705927379211	0.0728542265812105	0.0833333333333333
96	0.496129182156134	7.05234947216524	0.928532138060685	9.87605824010299	0.134022127178674	0.02
97	0.405961895910781	3.81036693822938	0.956789066562621	8.41249843739814	0.0946440683018836	NA
98	0.450362453531599	0	0.99	7.61589997236608	0.141237594410588	NA
99	0.56853624535316	3.80657867115679	0.956822084874933	7.16828895768904	0.212269725275317	NA
100	0.438522304832714	6.24208271004593	0.935594375356857	9.87136439823834	0.103098946933865	NA
101	0.532788104089219	9.98603449388348	0.902962312486932	9.96624640193344	0.140470295282894	NA
102	0.464707249070632	12.1749623756653	0.883883746207207	12.7129272338312	0.0920561609633175	NA
103	0.61339219330855	13.6308801146921	0.871194053087104	11.3996209824273	0.167977149558639	0.00333333333333333
104	0.572862453531598	17.1492323535985	0.840528302541338	14.2652461138734	0.121616437721749	0.3
105	0.471765799256506	16.280774238936	0.848097732233223	15.6680443027461	0.0794482955968364	0.02
106	0.493169144981413	19.6127929853138	0.819056053415415	16.249605769548	0.0757050154443319	0
107	0.462885687732342	21.0006572761024	0.806959510135278	14.1579360493982	0.0608768807955187	0.02
108	0.316933085501859	18.5030480836355	0.828728524507985	11.9336470051947	0.0276258564577076	NA
109	0.277997211895911	18.5444422534145	0.82836773536628	12.8789164121897	0.0201362426645151	NA
110	0.369986059479554	22.3344342997796	0.795334388284354	12.1574302776855	0.0333585136359875	NA
111	0.374312267657993	22.9547463205809	0.789927785306948	8.698265555652	0.0332785212204397	NA
112	0.243387546468401	20.9509405567965	0.807392838127663	7.62611550661662	0.0130644143347504	0
113	0.270255576208178	22.6108285199119	0.792925352567821	9.7989547251332	0.0154980954617972	NA
114	0.448768587360595	25.9690739123511	0.763655083850207	7.02199618573042	0.0442465047180393	0.0466666666666667
115	0.438066914498141	25.5958759380516	0.766907855377032	5.25613191672857	0.042553831164165	0.0133333333333333
116	0.466301115241636	25.1903697831857	0.770442223099621	5.54036706814167	0.0504479494917356	NA
117	0.477002788104089	23.6281898386709	0.784058091333717	4.31406402615567	0.0575758715566855	0.0333333333333333
118	0.332871747211896	20.4377977726481	0.811865360360953	4.51369512293524	0.02836501899327	NA
119	0.589484200743494	21.177383360605	0.805419176008876	3.97236376991113	0.107778243903428	NA
120	0.530738847583643	17.9282972060509	0.833738019249037	3.79273423309182	0.0976841748108555	NA
121	0.711301115241636	18.0136071908885	0.832994462454136	0	0.196351630988613	0.396666666666667
122	0.761849442379182	15.3085264524356	0.856571786581676	0	0.26201526425246	0.0333333333333333
123	0.66371282527881	15.3499917679575	0.856210377337873	3.78564052417759	0.18789423486208	NA
124	0.831524163568773	14.8736527410873	0.860362120193998	0	0.329584038038019	0.666666666666667
125	0.584474907063197	12.9089747733528	0.877486137452724	3.7835701747452	0.154466769305078	NA
126	0.740901486988848	13.6907102398579	0.870672577245894	0	0.263491217489094	0.53
127	0.567625464684015	10.8967285673879	0.895024756669532	3.81405638733587	0.157224849700658	NA
128	0.745910780669145	13.6287885730949	0.871212282840273	5.73921292318426	0.268520529484437	0.01
129	0.663940520446097	11.6119525483741	0.888790906646576	6.13474321186653	0.221951476709466	0.586666666666667
130	0.495673791821561	9.05419144390121	0.911084201535608	3.79227346904634	0.122929063715367	0.03
131	0.626370817843866	8.32657135494356	0.917426095304323	0	0.222189713062401	1
132	0.630013940520446	6.12974373772206	0.936573515212087	3.78494372162274	0.246933069803583	NA
133	0.679879182156134	5.44463301088811	0.942544899888412	0	0.304896187534638	0.0133333333333333
134	0.527095724907063	3.80357435533357	0.956848270314406	3.79668465960798	0.177063664834467	NA
135	0.626598513011153	0	0.99	0	0.311784933256904	1
136	0.586979553903346	0	0.99	3.78637529055722	0.266587124764752	NA
137	0.785985130111524	0	0.99	0	0.536852726245981	0.673333333333333
138	0.655971189591078	3.83506251387059	0.956573821382271	3.83506251387059	0.298780956332483	1
139	0.497950743494424	5.32741617173482	0.943566554943152	5.23811237448207	0.145195622919378	NA
140	0.693540892193309	5.77305608329712	0.939682383764927	4.58401850626582	0.31550517138857	0.356666666666667
141	0.625232342007435	9.18332213093299	0.909958706085627	3.81488458623032	0.213341692778567	NA
142	0.839948884758364	11.2811632516345	0.891674046641729	0	0.395703126412648	0.0233333333333333
143	0.870460037174721	9.27165043124976	0.909188841831079	0	0.469916763379725	0.29
144	0.79532063197026	7.55789083786578	0.924125869342133	0	0.406839974215331	1
145	0.73407063197026	4.60578427555674	0.949856255976879	0	0.379233678173113	1
146	0.581970260223048	4.28780032799348	0.952627785304075	0	0.220160516777837	0.0833333333333333
147	0.441026951672862	5.08275313459287	0.945699023540753	3.79666652518489	0.109620490559647	NA
148	0.266157063197026	7.98172552531517	0.920431751210856	7.20598533183951	0.0289597423334086	NA
149	0.423722118959108	10.2726063953615	0.900464568700231	8.37657246139104	0.0801182021540616	NA
150	0.330139405204461	10.0888080302904	0.902066544406832	8.69102580185689	0.0443893224495004	NA
151	0.311013011152416	6.55216390820053	0.932891725927277	8.49179113773973	0.0446580547099346	NA
152	0.439660780669145	3.80620087932027	0.956825377686292	5.39469556080095	0.114605925382484	NA
153	0.431008364312268	0	0.99	5.44463301088811	0.127118682429091	NA
154	0.411881970260223	3.81121508634362	0.956781674153695	3.82484136110362	0.0979838462325436	NA
155	0.520720260223048	5.33304500049213	0.943517494403782	0	0.161589572767002	0.0233333333333333
156	0.571040892193309	5.07710656394698	0.945748238717378	0	0.203716578072755	0.76
157	0.672592936802974	8.75759856006046	0.913669287613385	0	0.258794592166945	1
158	0.807843866171004	10.2573781556363	0.900597297139272	0	0.376686728111259	1
159	0.762077137546468	8.04782976879797	0.919855590524542	0	0.359776915568136	1
160	0.682611524163569	7.52963482009819	0.924372147126005	0	0.282358457838651	0.643333333333333
161	0.492030669144981	6.00440014062952	0.937666002609581	3.80246111767566	0.137216741623709	0.0333333333333333
162	0.620450743494424	9.41897777486524	0.907904745395843	3.77749684031004	0.207360206030385	0.0266666666666667
163	0.637755576208178	10.8498532285797	0.895433319357129	0	0.208309757779343	0.0433333333333333
164	0.448085501858736	12.0781543989803	0.884727518820715	0	0.0847155042626507	0.0166666666666667
165	0.693540892193309	14.4865895441704	0.863735740183165	3.7895406751183	0.217049652813328	0.116666666666667
166	0.594721189591078	15.1991423666387	0.857525171820264	5.61305701246128	0.145404336040585	0.0666666666666667
167	0.713350371747212	16.0191471070746	0.850378058879585	4.54426412410434	0.216691910169236	0.176666666666667
168	0.635478624535316	17.9549427970418	0.833505777849942	5.69039341338044	0.150259042637909	0.14
169	0.819228624535316	16.7728452052442	0.843808870721077	4.15039303716527	0.291746273646821	0.0733333333333333
170	0.706064126394052	18.8314526037635	0.825866170085087	5.48240219551558	0.185683407364831	NA
171	0.89846654275093	19.835275384551	0.817116909949225	3.79919920202954	0.315637107191244	0.0666666666666667
172	0.838127323420074	23.0204608195163	0.789355021611117	0	0.229174348891352	0.19
173	0.947648698884758	24.1198346526194	0.779772944140397	0	0.291416513847385	1
174	0.805566914498141	25.0532536221966	0.771637319469504	0	0.188427892054664	0.0233333333333333
175	0.681473048327138	23.6045216048346	0.784264382263505	3.81729743457072	0.135590147937691	NA
176	0.558289962825279	20.777012279785	0.80890878672903	6.32802703789474	0.096437902443654	NA
177	0.405961895910781	18.6575438319901	0.827381948679951	6.29330844831306	0.0496573328370269	NA
178	0.353364312267658	15.0744029461169	0.85861239325041	9.9467170140233	0.0419669182519822	0.0433333333333333
179	0.27868029739777	12.8213914681745	0.878249508373597	12.0037537572832	0.0262571026538594	NA
180	0.30896375464684	9.99196425787694	0.902910629013797	11.3089005987697	0.0380233244371762	NA
181	0.354730483271375	6.6779750058343	0.931795163822647	9.28912275164691	0.0608965901392389	NA
182	0.479279739776952	3.8160174321063	0.956739817191346	7.50995868119551	0.140890661839341	0.08
183	0.492486059479554	0	0.99	8.95526534146573	0.175008763035509	0.643333333333333
184	0.575139405204461	3.80638063529914	0.956823810943785	5.43645937274126	0.218230904046694	NA
185	0.687620817843866	4.77788508807376	0.948356235448232	3.81118998691559	0.321951651788012	NA
186	0.786668215613383	4.51977128254143	0.950605940149582	0	0.449251496284805	0.116666666666667
187	0.852699814126394	5.25720798041404	0.944178485396705	3.81211225075558	0.528864956864143	NA
188	0.830613382899628	5.44550721954689	0.942537280337316	0	0.492791665111207	0.0533333333333333
189	0.87842936802974	3.81523261016308	0.956746657653102	0	0.602269440560005	1
190	0.741812267657993	0	0.99	0	0.467328770867592	0.0133333333333333
191	0.663029739776952	3.80405485394352	0.956844082316869	3.79828087645877	0.306932471614452	0.153333333333333
192	0.767541821561338	5.35826107860928	0.943297712554559	0	0.409243706001713	0.503333333333333
193	0.744316914498141	3.81050053704322	0.956787902123241	0	0.404908749577739	1
194	0.548043680297398	0	0.99	3.81050053704322	0.226134614099904	1
195	0.492030669144981	0	0.99	3.85261337705958	0.174620991675048	0.0366666666666667
196	0.630924721189591	3.85261337705958	0.956420849094146	0	0.271960027613015	0.636666666666667
197	0.632063197026022	5.5745055323451	0.941412938653346	0	0.254621706847767	0.02
198	0.758661710037175	7.76933762523211	0.922282911617953	0	0.360110377512642	0.13
199	0.60974907063197	8.17322752114962	0.918762631113005	0	0.209663717667242	0
200	0.565803903345725	9.58268292723293	0.906477900945748	3.78636755541724	0.16507596563958	0.09
201	0.617490706319703	10.7469325477324	0.89633036993949	5.74943249830222	0.193648363414117	0.0166666666666667
202	0.496812267657993	10.2729512896943	0.900461562621574	5.31432532103078	0.117337594914529	0.08
203	0.587434944237918	12.3895877722312	0.882013083912768	6.38048835866265	0.159961098645612	NA
204	0.562388475836431	13.2680960248752	0.874356057811155	3.77823547944593	0.138622446477387	0.0533333333333333
205	0.604056691449814	11.0672117485685	0.893538835320179	0	0.181174046010897	NA
206	0.689670074349442	11.7936853898877	0.887206933921445	3.76925283852533	0.24121932903538	NA
207	0.740446096654275	10.1381458355301	0.901636519007094	0	0.307246036377602	0.0733333333333333
208	0.711073420074349	12.123667443988	0.884330829805513	3.81704174364072	0.255846158727715	0.0433333333333333
209	0.68557156133829	11.9256803640721	0.886056473513624	5.55531658588367	0.236430833777563	0.0866666666666667
210	0.622727695167286	10.7935332381686	0.8959242010709	4.15434590564031	0.197212561303556	NA
211	0.634795539033457	13.4210462723132	0.873022952477931	6.28227647856203	0.184080914810664	NA
212	0.640943308550186	13.3008128206946	0.874070900148951	3.77704091582763	0.18939025926896	0.696666666666667
213	0.599047397769517	10.3020599859981	0.900207852941886	0	0.183551414947125	0.01
214	0.688303903345725	9.5383510720582	0.906864294780051	3.81076446273215	0.264599776150143	0.0133333333333333
215	0.565120817843866	6.51052400649206	0.933254656853982	6.3785121120438	0.18730126866999	NA
216	0.644358736059479	8.37843414319803	0.916974062301592	3.79803101914629	0.237277947876987	0.03
217	0.701737918215613	8.13772983275708	0.919072026870815	0	0.294098678809114	0.286666666666667
218	0.674414498141264	7.35786516406884	0.925869281314242	3.7975162799008	0.276273885330194	0.393333333333333
219	0.792815985130112	6.41009308340853	0.93413000685456	4.47039819639481	0.423539578171434	0.0166666666666667
220	0.699916356877323	6.32130815743142	0.934903851031426	4.82193366905353	0.31528846581486	0.00333333333333333
221	0.757067843866171	7.85419230775805	0.92154332321114	5.35712787081036	0.357025494178718	0.203333333333333
222	0.869093866171004	4.84103296226436	0.947805842302256	4.46113074249825	0.563075702471502	0.333333333333333
223	0.722458178438662	5.12596373013161	0.945322402539287	5.15539630375616	0.357338047594058	1
224	0.757978624535316	3.80661592626325	0.956821760161623	5.59975386526084	0.423024472930218	NA
225	0.87842936802974	0	0.99	3.83118670150433	0.700889113716465	0.966666666666667
226	0.75592936802974	0	0.99	0	0.488937699481738	0
227	0.824693308550186	3.80934320251674	0.956797989382696	0	0.517798737803267	0.0133333333333333
228	0.711301115241636	0	0.99	3.81461820756812	0.422557698138671	NA
229	0.636161710037175	3.82920968351864	0.956624834306325	6.78958257576943	0.277666881430843	0
230	0.487932156133829	4.43543164308463	0.95134103947139	10.42624171624	0.14341869886207	0
231	0.553736059479554	6.65604770635447	0.931986280871291	9.45514940429871	0.177307261679859	0.0866666666666667
232	0.388884758364312	9.09618698833064	0.910718170847929	10.4361572325231	0.068582819989755	NA
233	0.434196096654275	11.4682061176892	0.890043792055968	9.33648929152877	0.080671770229936	0.0266666666666667
234	0.374767657992565	14.7181482213026	0.861717488414305	10.8291642809247	0.0491024308545693	NA
235	0.459014869888476	17.2721398329555	0.839457048202307	8.22189842145121	0.0710906235162095	NA
236	0.569219330855019	20.2178757181291	0.813782188013629	8.77588139228803	0.103756358474455	0.0633333333333333
237	0.594265799256506	18.7959010004595	0.826176035762084	6.74405250431727	0.123024401410887	NA
238	0.786440520446097	19.1608485673001	0.822995174299931	6.91848150947076	0.236770740193423	0.0166666666666667
239	0.868638475836431	19.2455976524909	0.822256506273261	5.5036908964072	0.299306644122607	NA
240	0.915771375464684	15.9024363147711	0.851395303259838	6.8111428466958	0.396521554280161	NA
241	0.750236988847584	14.3779077925986	0.86468300391808	3.82281668601264	0.263329217384024	NA
242	0.749326208178439	14.1706584903227	0.866489376609848	0	0.265006633241914	0.106666666666667
243	0.594493494423792	15.093289793094	0.858447776606406	3.79019361298351	0.145965881539484	0.06
244	0.608610594795539	12.9084421227697	0.877490780003782	0	0.170209082782908	NA
245	0.50546468401487	14.0275897370095	0.867736355423248	3.81293041367452	0.103766818375232	NA
246	0.579921003717472	13.291853302695	0.874148990779261	5.30914492515175	0.149054484102278	0.00666666666666667
247	0.420306691449814	10.767621019965	0.896150050436047	3.80710581008422	0.0769210763837568	0.01
248	0.531649628252788	7.90399236321116	0.921109268865812	0	0.152655260060243	0.01
249	0.436473048327138	5.3669323781639	0.943222134019213	3.81444483431046	0.105688602140126	NA
250	0.406189591078067	4.88649174721008	0.947409626214554	7.15506502117754	0.0907168317925648	NA
251	0.331277881040892	6.38895035434078	0.93431428563378	7.9006376168915	0.0523081059228851	NA
252	0.315111524163569	4.78603623449873	0.948285190536877	9.35634852863354	0.0495541456135115	0.0366666666666667
253	0.363382899628253	6.28253121867353	0.935241828541957	9.79449998897944	0.065585045564205	NA
254	0.374539962825279	8.99117252808783	0.911633470687977	8.97009618600859	0.0629525741261776	NA
255	0.529600371747212	10.0130412575364	0.902726923128222	5.64316965966839	0.138303377691109	NA
256	0.592671933085502	13.5787490648244	0.87164842424223	4.24113004117294	0.155049831406455	NA
257	0.507741635687732	16.108952426281	0.849595321015533	5.4642324379027	0.095502167570656	0.0433333333333333
258	0.38478624535316	18.3040843959028	0.830462680272211	6.18719573847386	0.0443978137462211	NA
259	0.567170074349442	21.9794545114701	0.798428371176888	3.74863432205657	0.0945242761934423	0.113333333333333
260	0.503415427509294	23.8822600472464	0.781843630384888	0	0.0647008198413986	0.00333333333333333
261	0.634795539033457	27.4972185259357	0.750335865552551	3.77474457348692	0.0939925532194474	0.00666666666666667
262	0.720408921933085	30.5000353265469	0.724163491472463	0	0.108743351828512	0
263	0.681473048327138	31.8212770020962	0.712647626976287	3.76689577593861	0.0886429674000877	0.0266666666666667
264	0.659386617100372	31.9646017836769	0.711398416635612	7.19594421129705	0.0812744165535895	0.18
265	0.446263940520446	28.4323432784875	0.742185373377886	8.21311598801222	0.038466397800398	0.0233333333333333
266	0.39935873605948	26.6006699725523	0.758150129851106	10.8550389637569	0.0323939737046731	NA
267	0.281640334572491	24.113294411985	0.779829948491918	11.7891653749391	0.0158908187964492	0.0166666666666667
268	0.344711895910781	25.1156003330105	0.771093909216253	10.8866458543079	0.0245392898900142	0.01
269	0.496129182156134	23.6904158808604	0.783515732821079	7.33041999134261	0.0630733349038552	0.0433333333333333
270	0.481101301115242	25.7190958782883	0.765833877647407	7.23377797567461	0.0529440367902629	NA
271	0.668266728624535	25.8528488030776	0.764668095045824	6.63927636451381	0.115630838487604	0.00666666666666667
272	0.509335501858736	29.0968230350367	0.736393807021419	5.37420975840739	0.0510084014532478	0.02
273	0.660297397769517	29.4892490874315	0.732973444700296	5.08597316977316	0.0931067955449359	0
274	0.56489312267658	30.1499597151001	0.727214729848789	3.80265397508241	0.0618404594536465	0.0233333333333333
275	0.640260223048327	33.7114700837152	0.696172815590637	0	0.0688016761361648	0
276	0.786440520446097	35.969281941838	0.676493860637001	0	0.099190322614061	0.41
277	0.673048327137547	38.3129390871537	0.656066683224716	3.77400892345984	0.0595979984357934	NA
278	0.737258364312268	39.1422225017627	0.648838697907349	0	0.070593581845401	0
279	0.540757434944238	38.8717997779238	0.651195686414482	3.80830189155557	0.0341172621190665	NA
280	0.630697026022305	38.5267992581003	0.65420269059163	6.93628919669241	0.0503580881850431	0.0833333333333333
281	0.529372676579926	37.1761079837014	0.665975236053972	9.43922255716177	0.0358159037719962	NA
282	0.432602230483271	33.770045169583	0.695662278597906	9.06389003530685	0.0267869125140238	0.00666666666666667
283	0.515027881040892	32.814156850408	0.703993744794294	9.31106177497729	0.0429024827760797	NA
284	0.572407063197026	29.9609839515081	0.728861831455451	9.00800655546634	0.0644753484302686	NA
285	0.610204460966543	32.6987521820465	0.704999605075324	7.27627180818097	0.0648361444324685	0.03
286	0.548271375464684	33.5237916504051	0.697808609743101	4.33570323192772	0.0479299699496697	NA
287	0.475408921933085	35.859934339884	0.677446927884566	6.04199810416653	0.0298562236621669	NA
288	0.505692379182156	39.1984364527244	0.648348740427162	8.96028861674862	0.0284914771032049	0.0166666666666667
289	0.642309479553903	42.5098463993944	0.619486686691771	9.9377940834969	0.0413013730154406	0.0233333333333333
290	0.609065985130112	43.4560582698478	0.611239559851571	11.7697936375469	0.0342602165977985	NA
291	0.771412639405205	47.24314610708	0.578231525685111	13.9107308477365	0.0471895086464393	0
292	0.582197955390335	47.5548312605373	0.575514896275739	16.9076490505794	0.0235354471766351	0.0133333333333333
293	0.500227695167286	47.1859480017519	0.578730060996694	19.0252611466068	0.0167664562969182	NA
294	0.483150557620818	45.1725572743658	0.596278655794686	19.6442985358607	0.0176137213518303	NA
295	0.54121282527881	42.5656682749156	0.619000146517994	16.6437343912034	0.0272968882224085	NA
296	0.651189591078067	41.3080213417708	0.629961722991204	16.6913116883098	0.045981603840447	0.196666666666667
297	0.577188661710037	38.399867467095	0.65530902059357	13.1274774061759	0.0410208902986183	0.0233333333333333
298	0.611798327137546	35.4948897261009	0.680628635202144	13.8951460399185	0.0558110744242887	NA
299	0.656426579925651	35.2099810417023	0.683111882486904	16.8558114180208	0.0671519901131862	0.0266666666666667
300	0.614302973977695	32.1209440086301	0.710035747026478	14.9945967604739	0.067999975640343	0.06
301	0.538252788104089	33.4919464452652	0.698086170672361	13.7404127145115	0.045937709076134	0.116666666666667
302	0.494307620817844	32.9273757396965	0.703006935634712	12.6744966781558	0.0386383146818284	NA
303	0.581970260223048	35.8772475901974	0.677296026616246	11.2696344165023	0.048440603486373	NA
304	0.712894981412639	39.646760219491	0.644441176925313	12.483404165796	0.0631921493661448	0.00333333333333333
305	0.573317843866171	39.7192055559185	0.643809747646992	13.7151854498494	0.0373140776242157	NA
306	0.541440520446097	42.3672120841398	0.620729878968683	16.3650895620552	0.0276649621833235	0.02
307	0.528689591078067	42.029185774727	0.623676096339342	19.6639526125677	0.026683366313619	0.03
308	0.558745353159851	40.5606789275889	0.636475515383036	18.9052592310124	0.0333408804311465	NA
309	0.506603159851301	43.203818229626	0.613438069161003	21.4669618496562	0.0223819565683897	0.03
310	0.668266728624535	43.6200442921723	0.609810267355502	21.9048336497263	0.0423518746094348	0.0266666666666667
311	0.580376394052045	46.6751501194849	0.583182145203524	23.1127385711189	0.0247724971878847	0.0166666666666667
312	0.73589219330855	46.2858565240337	0.58657520521473	20.6727483897148	0.0449130638367454	0
313	0.620450743494424	49.614314370583	0.557564562989749	22.454735653981	0.0238182364839267	0.04
314	0.375223048327137	51.893284328077	0.537701195290235	24.87529955962	0.00607115196761436	NA
315	0.434196096654275	54.9854543152509	0.510750024107542	26.4806802815598	0.00685739474172664	NA
316	0.364976765799257	56.8426421188445	0.494562884777985	27.3413016707935	0.00391956810928751	NA
317	0.323991635687732	60.5260078341082	0.462458886507417	29.9790788011874	0.00218688172602358	0.00333333333333333
318	0.494763011152416	61.6654339257834	0.452527715913904	29.0815294169439	0.00548076875524961	0.00333333333333333
319	0.414614312267658	65.2338132799343	0.421425931983064	32.5368963368468	0.00261548500018625	NA
320	0.347216542750929	68.1033329960154	0.396415367427751	36.1972640549888	0.00130282634597967	NA
321	0.438294609665428	68.8978732636073	0.389490201330081	38.3217833731486	0.00210613764983727	NA
322	0.538935873605948	69.6699158849178	0.382761123390128	38.7393267904566	0.00319995076566189	NA
323	0.586068773234201	73.0881226763764	0.352968234656141	42.4865417077427	0.00273055817272916	0.00333333333333333
324	0.757523234200743	74.4383269927606	0.341199933491127	43.6121881885944	0.00434623093307276	NA
325	0.734298327137546	77.8791664579315	0.3112097797083	46.440189051875	0.00268130512043185	0
326	0.828488228004957	79.8169522566532	0.294320153008162	48.8411267104546	0.00279553387425463	0
327	0.904993804213135	80.069972236338	0.292114845792383	49.1972212290594	0.00334151746568178	NA
328	NA	79.1555478940558	0.30008491441238	47.9908864732139	0.00366043242273745	0.00666666666666667
330	0.318299256505576	72.7225432584831	0.356154603294794	42.4681055478778	0.000657499668836774	NA
331	0.284144981412639	73.8349104161849	0.346459276773425	43.0739891238637	0.000443093621875147	NA
332	0.282323420074349	76.8613022875842	0.320081423767181	46.7485384183039	0.000307010403332639	NA
333	0.365659851301115	78.1396496216842	0.308939423820485	46.5224706535962	0.000487753395754029	NA
334	0.512523234200744	84.690313237956	0.251844226203701	52.5858528812945	0.000442514612853049	NA
335	0.393666356877323	81.7792604465347	0.277216790593396	49.4685719648794	0.00035992015758446	NA
336	0.48542750929368	80.7681665914606	0.286029424983776	49.1494774662509	0.000683466102922095	NA
337	0.420078996282528	81.1624650529078	0.282592742855816	48.6312275825967	0.000457986424728395	NA
338	0.444670074349442	81.210404355524	0.282174906722438	49.0683544463869	0.000521485039123876	NA
339	0.492486059479554	81.1230852327631	0.282935975044947	49.8269108719716	0.000674200766034884	NA
340	0.675097583643123	79.8999491826861	0.293596756697341	49.2307960924316	0.00169243642256643	NA
341	0.590850371747212	78.4635768619256	0.306116093104937	47.0819044566496	0.00147978461432206	NA
342	0.495446096654275	76.4594111834773	0.323584282920628	44.041140494626	0.0012410419446414	NA
343	0.530966542750929	77.4981501895035	0.314530695025501	43.9884711505722	0.00129177880803395	NA
344	0.723596654275093	75.278840111768	0.333874070732731	41.7465386058809	0.00353639648263103	NA
345	0.74682156133829	77.5767659138519	0.31384548501009	42.9797513752677	0.00289876214792304	NA
346	0.528234200743494	76.7107069755403	0.321394003622441	41.4843251098376	0.00140418628581452	NA
347	0.768907992565056	74.0518436067801	0.344568499882378	38.2452064645919	0.0047052606148331	NA
348	0.747732342007435	74.6875292594978	0.339027901236171	38.0204406554659	0.00409501927277209	NA
349	0.576050185873606	74.1809189049209	0.343443487198703	38.0714670307763	0.00232041836652346	NA
350	0.446263940520446	73.11827678883	0.352705413190967	38.1083215775022	0.00141587118485927	NA
351	0.363610594795539	76.5158483328306	0.323092380056428	41.6732298291752	0.000587070730159425	NA
352	0.413475836431227	79.985674734683	0.292849577843597	44.6171056308833	0.000516507741588363	NA
353	0.360195167286245	83.5985567728805	0.261359911144086	48.230463147373	0.000223943197524187	NA
354	0.425315985130111	85.6150170490389	0.243784562340085	50.4037843068273	0.000244910708709136	NA
355	0.360422862453532	89.3963462344861	0.210826720242845	53.9875492593853	8.64233979031258e-05	NA
356	0.540757434944238	92.5462303722261	0.18337251592872	57.2240339533869	0.000123073178284724	NA
357	0.482239776951673	95.653428136343	0.15629036352877	59.8092592409318	4.60112184425101e-05	NA
358	0.653466542750929	98.7063133886319	0.129681595777694	62.4862201078233	4.16410700297225e-05	NA
359	0.710618029739777	96.6233265773677	0.147836785936881	59.98938014882	9.10744468431426e-05	NA
360	0.760938661710037	93.998062613332	0.170718431767467	57.8955791973949	0.000203252041759898	NA
361	0.698550185873606	90.6070645256081	0.200274171044906	54.9073949896776	0.000336305399708675	NA
362	0.607699814126394	87.668010445399	0.225890793015712	51.5584977032438	0.000410829134773016	NA
363	0.556468401486989	84.173270587106	0.256350739445086	48.1517302546521	0.00058314938386719	NA
364	0.54485594795539	82.4232091210185	0.271604171936961	45.9109965221413	0.000716526043745115	NA
365	0.551914498141264	79.0528556466028	0.300979973982753	42.7050564511943	0.0011657216730536	NA
366	0.453094795539033	79.0455674808863	0.301043497205166	42.8714947257159	0.000727033674013675	NA
367	0.713350371747212	76.5919676341541	0.322428928716823	39.9501138634469	0.00292734295173374	NA
368	0.670088289962825	76.5354280838503	0.322921724101666	40.4897615576977	0.00253669397597199	NA
369	0.466528810408922	75.5281785061755	0.331700851997031	40.4235176692959	0.00119926609920038	NA
370	0.551459107806691	73.0220575682742	0.353544054240786	37.4943585060173	0.00237688340820405	NA
371	0.725418215613383	71.3971520835211	0.367706634583047	35.456733553924	0.00546050251121651	NA
372	0.600413568773234	71.397969490676	0.367699510110509	36.5950861248444	0.00346934640858426	NA
373	0.4569656133829	69.4022417763938	0.385094155128334	35.2790224938609	0.00221334080794161	NA
374	0.646180297397769	67.0169446761679	0.405884263931028	31.9717885296268	0.00641495185126628	NA
375	0.700371747211896	66.3900221982967	0.411348483262264	31.4222707732025	0.00825718559423507	NA
376	0.554419144981413	65.5101606864324	0.419017304291405	32.1101546569876	0.00511784542937659	NA
377	0.51457249070632	63.1600573257629	0.439500666536414	29.8322576570211	0.00528953461135019	NA
378	0.735209107806691	61.4559096631122	0.454353917026262	26.9761611531218	0.0144229196168914	NA
379	0.632290892193308	61.2782811829636	0.455902116379876	27.9612945433063	0.0101993160381907	NA
380	0.485199814126394	59.2008997545136	0.47400845035315	27.3986716380116	0.00642555357612567	NA
381	0.629558550185874	57.0633176733761	0.492639489663652	24.1593375095655	0.0142379767247839	NA
382	0.775966542750929	56.2841565781665	0.499430611802147	22.8889948639033	0.0249788544086536	NA
383	0.596315055762082	55.1356604821063	0.509440836018787	24.0041877274917	0.0145077386173117	NA
384	0.507741635687732	52.7970290711011	0.52982420942732	22.3224137872128	0.011742990308302	NA
385	0.720864312267658	51.4918123653753	0.541200401231922	19.0159032312956	0.0299016241411849	NA
386	0.827881040892193	49.5086308902889	0.558485693969095	16.7680668227132	0.0479112089298786	NA
387	0.787123605947955	48.3070630646848	0.568958488249422	17.8283600525926	0.0460975353517925	NA
388	0.659842007434944	44.7494690145818	0.599966268106468	16.3797321802229	0.0382200163849525	NA
389	0.74135687732342	42.6891615060811	0.617923786800756	17.4693725801233	0.0576016968851668	NA
390	0.753652416356877	39.2688009503053	0.647735447617467	15.3368665727399	0.0738561827957896	NA
391	0.635934014869889	36.2861493802787	0.673732062737449	14.6220849278017	0.0585302949454665	NA
392	0.606561338289963	32.805158672448	0.704072172382537	11.8907920577288	0.0635395303276385	NA
393	0.483150557620818	29.8902713005489	0.729478158749452	11.0179287504454	0.0431016068200088	NA
394	0.532332713754647	30.9484591471031	0.720255055907685	13.9731890740707	0.0513942285826887	NA
395	0.529828066914498	29.3400588519935	0.734273777990753	16.4943039471908	0.0553554615285321	NA
396	0.579921003717472	27.2336165903995	0.752633404471238	15.6334031970908	0.0767075968886394	NA
397	0.675325278810409	29.5502225352075	0.732442003726667	15.8540957178831	0.0979529807262918	NA
398	0.765264869888476	27.4564758376571	0.750690976419934	13.125130230694	0.147452155814335	NA
399	0.691263940520446	24.9163659335163	0.772830424488221	12.9316590271872	0.131453836941157	NA
400	0.751147769516729	22.5150150655387	0.793760456983531	11.2775192313758	0.180633080344524	NA
401	0.677374535315985	22.4416042768542	0.794400301086766	11.7685827739972	0.141481331377449	NA
402	0.560794609665427	24.9948914649073	0.772146000589306	9.83889719994445	0.0792961676763732	NA
403	0.563526951672862	24.2719779598026	0.778446872050828	12.6450104354708	0.0831723966286808	NA
404	0.512067843866171	24.2951670298201	0.778244757484616	12.8051718047605	0.0660331987419283	NA
405	0.546905204460966	25.3707852828892	0.768869732247989	15.8046620077924	0.0732723288727832	NA
406	0.612481412639405	27.5345273935553	0.750010683663452	17.3876386845245	0.08609824890679	NA
407	0.628420074349442	28.8848253484505	0.738241566350699	14.3861868335979	0.0853609313040486	NA
408	0.546905204460966	29.8079128140023	0.730195990459375	13.4269855528935	0.0582720168965371	NA
409	0.602007434944238	31.7269668009265	0.713469629125762	17.095727302264	0.0661841936259029	NA
410	0.647318773234201	31.7405936060135	0.71335085869655	17.2620471055475	0.0787049769771277	NA
411	0.691947026022305	33.2585357195993	0.700120564786977	14.5669112029217	0.0849850732889226	NA
412	0.612936802973978	35.1829167815861	0.683347772981395	16.3496016682445	0.057061319369682	NA
413	0.61157063197026	36.8352581132825	0.66894606341578	19.6964022473946	0.0516368443916357	NA
414	0.684205390334573	36.2235965630776	0.67427726940181	18.9486560837649	0.070004766124277	NA
415	0.694907063197026	38.5751672084303	0.653781118390066	17.3986557977876	0.0633558731444235	NA
416	0.549865241635688	40.5447252630373	0.636614566582067	20.462828227662	0.0321155457793761	NA
417	0.539163568773234	40.9228622358069	0.633318747035958	22.8158122799632	0.0299394209919226	NA
418	0.591533457249071	41.2510892060275	0.630457940127577	21.6999847507543	0.0366477707262722	NA
419	0.571268587360595	44.267727189906	0.604165101429525	22.0407232389357	0.027901963382448	NA
420	0.396171003717472	45.9760168615044	0.58927574943405	25.4403011891566	0.0103846521199445	NA
421	0.388201672862453	45.5213830885946	0.593238310577179	26.3394421939987	0.0101894225735215	NA
422	0.48542750929368	46.6313579381092	0.583563835272834	25.5832251799042	0.0161882331091332	NA
423	0.349721189591078	49.7427201252011	0.556445386007918	27.5610874118963	0.00597073688190746	NA
424	0.243615241635688	50.3785109937184	0.550903870307009	29.5864083594811	0.00240018172449947	NA
425	0.297806691449814	50.2075389403047	0.552394052637904	27.1123183837962	0.00393195256941298	NA
426	0.366798327137546	52.4895535575773	0.532504147863383	29.4121803474426	0.00550684209635933	NA
427	0.235418215613383	55.0745851667827	0.509973164863951	32.1709370575272	0.00156959969770526	NA
428	0.17917750929368	54.9855367851619	0.510749305304664	30.1405376419958	0.000821200898588027	NA
429	0.267523234200743	55.8402919216907	0.503299309961773	29.669339637374	0.00201151892595061	NA
430	0.31260687732342	58.490422563924	0.480200927631049	33.4218327859804	0.00237215509628277	NA
431	0.239289033457249	60.1555058464533	0.465688159973699	34.3840435362094	0.00109060164854751	NA
432	0.244981412639405	59.9698241164284	0.467306550978126	31.9463761287797	0.00117175122204718	NA
433	0.2980343866171	61.4115371763032	0.454740665003492	33.0950030386811	0.00166120231604595	NA
434	0.369530669144981	64.191016477927	0.430514887388569	36.6927690249453	0.00218177200439712	NA
435	0.349265799256506	64.9972066201424	0.423488181670975	36.1876886182639	0.001771562754215	NA
436	0.320348513011152	65.042354561314	0.423094674879269	34.5761337639554	0.00143406357564331	NA
437	0.38842936802974	67.4594592993925	0.402027332581574	37.5228669918743	0.00181460755802186	NA
438	0.430552973977695	69.623586092992	0.383164931123283	39.90664298251	0.00187658589716719	NA
439	0.413931226765799	69.6258615966051	0.383145097968037	38.4165901024875	0.00170714615237163	NA
440	0.346078066914498	70.6061616470048	0.374600860562488	38.4489707106383	0.00100545428076635	NA
441	0.432829925650558	73.2501583780182	0.351555941040082	41.9701124487323	0.00129688740649557	NA
442	0.452639405204461	74.4678240119082	0.340942839212441	42.9162754046532	0.00126012844866262	NA
443	0.390023234200743	74.9413546734591	0.336815573902756	41.8909496053542	0.00083539927638026	NA
444	0.347899628252788	77.0721754960308	0.318243465323026	44.0853791965731	0.000493795334251696	NA
445	0.468805762081784	79.139210141306	0.300227313301486	46.9346417253965	0.000779502659863776	NA
446	0.470399628252788	79.6137958443705	0.296090852312211	46.6781161637734	0.000738940565920176	NA
447	0.394349442379182	80.8845175838958	0.285015316597949	46.8762926752265	0.000408779101747165	NA
448	0.43875	83.3009356792121	0.26395395903806	49.8939155241959	0.000375503506257098	NA
449	0.597908921933086	84.5627904124262	0.252955707627688	51.5830886514232	0.000652947222500594	NA
450	0.583336431226766	85.0164933040294	0.249001259991109	51.0432459907552	0.000573867827847013	NA
451	0.491347583643123	87.043261391854	0.231336068908744	52.5900273409789	0.000274322564690352	NA
452	0.617490706319703	89.1045496545971	0.213370002018341	55.4554946539728	0.000331425899032841	NA
453	0.682156133828996	89.9995840317676	0.205568935190328	56.2592931712128	0.000356699418181446	NA
454	0.658703531598513	91.0826974900823	0.196128582186968	56.3472426555419	0.000266227922408035	NA
455	0.563754646840149	93.4552524394439	0.175449533219472	58.8184739916073	0.000111788018401025	NA
456	0.68375	95.3167573593968	0.159224766158419	61.2937174163011	0.000115425776564144	NA
457	0.700599442379182	98.3821472704829	0.132507008538991	64.5412143704958	5.41491541114097e-05	NA
458	0.593810408921933	98.312083527579	0.133117679988665	63.8088132321749	3.71742688614299e-05	NA
459	0.517987918215613	95.8831380357377	0.1542882255976	61.8594289104109	5.15795530658209e-05	NA
460	0.637300185873606	94.9427675235377	0.16248443950388	61.849581989697	0.000106685764213112	NA
461	0.60974907063197	91.5599340083561	0.191969016848716	59.014039655496	0.000201147501486391	NA
462	0.623638475836431	91.6211592012951	0.191435381679099	59.4207379249743	0.000209702322042405	NA
463	0.642309479553903	88.6620284870789	0.217226990407472	56.2845558067328	0.000394415930199324	NA
464	0.592444237918216	86.2813675334853	0.237976690829632	54.586985442705	0.0004871400255433	NA
465	0.440799256505576	85.0215587874675	0.248957109536306	52.4266003908656	0.000292896453612196	NA
466	0.471310408921933	88.2030325709879	0.221227571733219	54.8713584536621	0.000203601933563599	NA
467	0.428276022304833	91.1933132826669	0.195164461464684	57.4595805301935	9.27798004795289e-05	NA
468	0.519581784386617	94.6980033780319	0.164617789356015	60.7803385258928	6.92774604507662e-05	NA
469	0.441026951672862	96.2604457029221	0.150999634230046	61.5657907947417	3.18752017733399e-05	NA
470	0.569447026022305	100.04010352952	0.118056359597934	65.3652015614387	1.9731878123327e-05	NA
471	0.553280669144981	101.181505863276	0.108107964195031	65.7103236650212	1.2459163106304e-05	NA
472	0.632518587360595	100.988139153929	0.109793337025848	64.9399086633538	1.83943481389952e-05	NA
473	0.417574349442379	97.5574193389974	0.139695288534209	61.2862016139037	1.97951093384102e-05	NA
474	0.662118959107807	97.0226614001882	0.144356207180316	60.197855298827	6.91607991526484e-05	NA
475	0.664623605947955	93.7988587822716	0.17245468060677	56.6900748381409	0.000153678777251703	NA
476	0.73953531598513	94.2211936759957	0.16877363458912	56.8070753713578	0.00018040146585453	NA
477	0.55760687732342	94.8870251340626	0.16297028688197	58.0443713849066	7.84789119022507e-05	NA
478	0.458559479553903	91.7078926620942	0.190679417951697	55.184582424523	9.85791964136371e-05	NA
479	0.66371282527881	89.8243252243971	0.207096480615809	52.7594194679195	0.000345168366632858	NA
480	0.657109665427509	91.2819694681006	0.1943917393828	54.39438223053	0.000254439658273414	NA
481	0.467667286245353	89.8969069566746	0.206463862519307	53.734935755458	0.000147085455268396	NA
482	0.514800185873606	86.4527866018843	0.236482612342497	50.0851673129865	0.000338243146809529	NA
483	0.742267657992565	86.475900258957	0.236281155071064	49.6392044942246	0.000810295810493664	NA
484	0.757978624535316	87.832642420337	0.224455870434772	51.6036171938162	0.000678400344132344	NA
485	0.82264405204461	91.193572727651	0.195162200157509	54.5924670980595	0.000443781760002994	NA
486	0.61885687732342	93.4683214356025	0.175335624619972	57.1862263590778	0.000139396900334144	NA
487	0.840631970260223	96.5966171940863	0.148069583345816	60.5059285517925	0.00013721251399369	NA
488	0.705153345724907	97.7505838274374	0.138011678248889	62.2703395697374	6.58865147520784e-05	NA
489	0.87842936802974	101.160836607631	0.108288116207831	65.5900419555356	3.80256866948024e-05	NA
490	0.798280669144981	102.122493136336	0.099906374637482	65.9207952634156	2.11425291676235e-05	NA
491	0.648229553903346	102.027576801331	0.10073365981371	66.1888964219562	1.33116081245936e-05	NA
492	0.764809479553903	102.744464332462	0.0944853103858367	67.5910462058477	1.48941102755841e-05	NA
493	0.872509293680297	106.470755442113	0.062007176910209	71.2536466477462	3.15006239259975e-06	NA
494	0.749781598513011	105.788290249626	0.0679555032652386	70.376906125428	3.28877492379066e-06	NA
495	0.650278810408922	102.896197460609	0.093162813392545	68.0345810344341	9.48227293042633e-06	NA
496	0.781203531598513	104.709230652346	0.0773605230549866	70.4311396001562	6.45127084943455e-06	NA
497	0.831296468401487	107.741631000604	0.0509303005189151	73.2790113752563	1.17111251032306e-06	NA
498	0.718815055762082	105.621947415984	0.0694053375897133	71.2521619761887	3.26441513801408e-06	NA
499	0.688303903345725	103.609544539451	0.0869453223379492	69.9542088424621	7.99749605602295e-06	NA
500	0.792360594795539	106.434693290801	0.062321492493525	73.1959574318292	2.55697022739107e-06	NA
501	0.850878252788104	108.977779959656	0.0401560991196014	75.5489278489031	4.31209129904791e-07	NA
502	0.915088289962825	110.67785570204	0.0253383392465766	75.9517444699364	6.65087850899901e-08	NA
503	NA	110.545870638564	0.0264887132732489	75.7335352237239	7.96974547025973e-08	NA
504	NA	110.799177450307	0.0242809060461692	74.5486290128237	5.54717924297774e-08	NA
